# Curation of BIDS (CuBIDS): a workflow and software package for streamlining reproducible curation of large BIDS datasets

**DOI:** 10.1101/2022.05.04.490620

**Authors:** Sydney Covitz, Tinashe M. Tapera, Azeez Adebimpe, Aaron Alexander-Bloch, Maxwell A. Bertolero, Eric Feczko, Alexandre R. Franco, Raquel E. Gur, Ruben C. Gur, Timothy Hendrickson, Audrey Houghton, Kahini Mehta, Kristin Murtha, Anders J. Perrone, Tim Robert-Fitzgerald, Jenna M. Schabdach, Russell T Shinohara, Jacob W. Vogel, Chenying Zhao, Damien A. Fair, Michael P. Milham, Matthew Cieslak, Theodore D. Satterthwaite

## Abstract

The Brain Imaging Data Structure (BIDS) is a specification accompanied by a software ecosystem that was designed to create reproducible and automated workflows for processing neuroimaging data. BIDS Apps flexibly build workflows based on the metadata detected in a dataset. However, even BIDS valid metadata can include incorrect values or omissions that result in inconsistent processing across sessions. Additionally, in large-scale, heterogeneous neuroimaging datasets, hidden variability in metadata is difficult to detect and classify. To address these challenges, we created a Python-based software package titled “Curation of BIDS” (CuBIDS), which provides an intuitive workflow that helps users validate and manage the curation of their neuroimaging datasets. CuBIDS includes a robust implementation of BIDS validation that scales to large samples and incorporates DataLad––a version control software package for data––to ensure reproducibility and provenance tracking throughout the entire curation process. CuBIDS provides tools to help users perform quality control on their images’ metadata and identify unique combinations of imaging parameters. Users can then execute BIDS Apps on a subset of participants that represent the full range of acquisition parameters that are present, accelerating pipeline testing on large datasets.

**HIGHLIGHTS:**

- CuBIDS is a workflow and software package for curating BIDS data.
- CuBIDS summarizes the heterogeneity in a BIDS dataset.
- CuBIDS prepares BIDS data for successful preprocessing pipeline runs.
- CuBIDS helps users perform metadata-based quality control.
