## Supplementary Data 1 for "Curation of BIDS (CuBIDS): a workflow and software package for streamlining reproducible curation of large BIDS datasets": 1A_v0_validation.csv

files	type	severity	description	code	url	subject
/sub-02/ses-phdiff/func/sub-02_ses-phdiff_task-rest_bold.nii.gz	PHASE_ENCODING_DIRECTION_NOT_DEFINED	warning	You should define 'PhaseEncodingDirection' for this file. If you don't provide this information field map correction will not be possible.	7	https://neurostars.org/search?q=PHASE_ENCODING_DIRECTION_NOT_DEFINED	sub-02
/sub-03/ses-phdiff/dwi/sub-03_ses-phdiff_acq-HASC55AP_dwi.nii.gz	TOTAL_READOUT_TIME_NOT_DEFINED	warning	You should define 'TotalReadoutTime' for this file. If you don't provide this information field map correction using TOPUP might not be possible.	9	https://neurostars.org/search?q=TOTAL_READOUT_TIME_NOT_DEFINED	sub-03
