## Supplementary Data 1 for "Curation of BIDS (CuBIDS): a workflow and software package for streamlining reproducible curation of large BIDS datasets": 1C_v0_summary.csv

Notes	ManualCheck	MergeInto	RenameKeyGroup	KeyParamGroup	KeyGroup	ParamGroup	Counts	Dim1Size	Dim2Size	Dim3Size	EchoTime	EffectiveEchoSpacing	FlipAngle	HasFieldmap	KeyGroupCount	Modality	NSliceTimes	NumVolumes	Obliquity	PartialFourier	PhaseEncodingDirection	RepetitionTime	TotalReadoutTime	UsedAsFieldmap	VoxelSizeDim1	VoxelSizeDim2	VoxelSizeDim3
				datatype-anat_suffix-T1w__1	datatype-anat_suffix-T1w	1	4	180	216	180	0.0029		8	False	4	anat	0	1.0	False		i-	2.5		False	1.0	1.0	1.0
				acquisition-HASC55AP_datatype-dwi_suffix-dwi__1	acquisition-HASC55AP_datatype-dwi_suffix-dwi	1	2	36	43	36	0.089	0.00069	90	True	4	dwi	36	61.0	False		j	4.2	0.072	False	5.0	5.0	5.0
			acquisition-HASC55APVARIANTNumVolumes_datatype-dwi_suffix-dwi	acquisition-HASC55AP_datatype-dwi_suffix-dwi__2	acquisition-HASC55AP_datatype-dwi_suffix-dwi	2	1	36	43	36	0.089	0.00069	90	True	4	dwi	36	10.0	False		j	4.2	0.072	False	5.0	5.0	5.0
			acquisition-HASC55APVARIANTEchoTime_datatype-dwi_suffix-dwi	acquisition-HASC55AP_datatype-dwi_suffix-dwi__3	acquisition-HASC55AP_datatype-dwi_suffix-dwi	3	1	36	43	36	0.07	0.00069	90	True	4	dwi	36	61.0	False		j	4.2	0.072	False	5.0	5.0	5.0
				acquisition-v4_datatype-fmap_fmap-magnitude1_suffix-magnitude1__1	acquisition-v4_datatype-fmap_fmap-magnitude1_suffix-magnitude1	1	4	36	43	36	0.004		60	False	4	fmap	0	1.0	False	0.75	j-	1.5		False	5.0	5.0	5.0
				acquisition-v4_datatype-fmap_fmap-magnitude2_suffix-magnitude2__1	acquisition-v4_datatype-fmap_fmap-magnitude2_suffix-magnitude2	1	4	36	43	36	0.006		60	False	4	fmap	0	1.0	False	0.75	j-	1.5		False	5.0	5.0	5.0
				acquisition-v4_datatype-fmap_fmap-phasediff_suffix-phasediff__1	acquisition-v4_datatype-fmap_fmap-phasediff_suffix-phasediff	1	4	36	43	36			60	False	4	fmap	0	1.0	False	0.75	j-	1.5		True	5.0	5.0	5.0
				datatype-fmap_direction-PA_fmap-epi_suffix-epi__1	datatype-fmap_direction-PA_fmap-epi_suffix-epi	1	3	36	43	36	0.089	0.00069	90	False	4	fmap	36	1.0	False		j-	4.2	0.072	True	5.0	5.0	5.0
			acquisition-VARIANTUnused_datatype-fmap_direction-PA_fmap-epi_suffix-epi	datatype-fmap_direction-PA_fmap-epi_suffix-epi__2	datatype-fmap_direction-PA_fmap-epi_suffix-epi	2	1	36	43	36	0.089	0.00069	90	False	4	fmap	36	1.0	False		j-	4.2	0.072	False	5.0	5.0	5.0
				datatype-func_suffix-bold_task-rest__1	datatype-func_suffix-bold_task-rest	1	2	36	43	36	0.089	0.00069	70	True	3	func	36	61.0	False		j	1.0	0.072	False	5.0	5.0	5.0
			acquisition-VARIANTFlipAngle_datatype-func_suffix-bold_task-rest	datatype-func_suffix-bold_task-rest__2	datatype-func_suffix-bold_task-rest	2	1	36	43	36	0.089	0.00069	90	True	3	func	36	61.0	False		j	1.0	0.072	False	5.0	5.0	5.0
