## Supplementary Data 2 for "Curation of BIDS (CuBIDS): a workflow and software package for streamlining reproducible curation of large BIDS datasets": 2B_PNC_pre_apply_summary.csv

Notes	ManualCheck	MergeInto	RenameKeyGroup	KeyParamGroup	KeyGroup	ParamGroup	Counts	Dim1Size	Dim2Size	Dim3Size	EchoTime	EffectiveEchoSpacing	FlipAngle	HasFieldmap	KeyGroupCount	Modality	NSliceTimes	NumVolumes	Obliquity	ParallelReductionFactorInPlane	PartialFourier	PhaseEncodingDirection	RepetitionTime	TotalReadoutTime	UsedAsFieldmap	VoxelSizeDim1	VoxelSizeDim2	VoxelSizeDim3
				acquisition-refaced_datatype-anat_suffix-T1w__1	acquisition-refaced_datatype-anat_suffix-T1w	1	1597	192	256	160	0.00351		9	False	1601	anat	0	1.0	False	2.0	1.0		1.81		False	0.938	0.938	1.0
			acquisition-refacedVARIANTObliquity_datatype-anat_suffix-T1w	acquisition-refaced_datatype-anat_suffix-T1w__2	acquisition-refaced_datatype-anat_suffix-T1w	2	3	192	256	160	0.00351		9	False	1601	anat	0	1.0	True	2.0	1.0		1.81		False	0.938	0.938	1.0
			acquisition-refacedVARIANTEchoTimeRepetitionTime_datatype-anat_suffix-T1w	acquisition-refaced_datatype-anat_suffix-T1w__3	acquisition-refaced_datatype-anat_suffix-T1w	3	1	192	256	160	0.004		9	False	1601	anat	0	1.0	False	2.0	1.0		1.85		False	0.938	0.938	1.0
				datatype-dwi_run-1_suffix-dwi__1	datatype-dwi_run-1_suffix-dwi	1	1388	128	128	70	0.082	0.000267	90	True	1426	dwi	70	35.0	False	3.0	0.75	j-	8.1	0.034	False	1.875	1.875	2.0
			acquisition-VARIANTNoFmap_datatype-dwi_run-1_suffix-dwi	datatype-dwi_run-1_suffix-dwi__2	datatype-dwi_run-1_suffix-dwi	2	25	128	128	70	0.082	0.000267	90	False	1426	dwi	70	35.0	False	3.0	0.75	j-	8.1	0.034	False	1.875	1.875	2.0
			acquisition-VARIANTRepetitionTime_datatype-dwi_run-1_suffix-dwi	datatype-dwi_run-1_suffix-dwi__3	datatype-dwi_run-1_suffix-dwi	3	6	128	128	70	0.082	0.000267	90	True	1426	dwi	70	35.0	False	3.0	0.75	j-	9.0	0.034	False	1.875	1.875	2.0
			acquisition-VARIANTRepetitionTime_datatype-dwi_run-1_suffix-dwi	datatype-dwi_run-1_suffix-dwi__4	datatype-dwi_run-1_suffix-dwi	4	3	128	128	70	0.082	0.000267	90	True	1426	dwi	70	35.0	False	3.0	0.75	j-	9.8	0.034	False	1.875	1.875	2.0
			acquisition-VARIANTDim3SizeVoxelSizeDim3_datatype-dwi_run-1_suffix-dwi	datatype-dwi_run-1_suffix-dwi__5	datatype-dwi_run-1_suffix-dwi	5	2	128	128	46	0.082	0.000267	90	True	1426	dwi	46	35.0	False	3.0	0.75	j-	8.1	0.034	False	1.875	1.875	3.0
			acquisition-VARIANTEchoTimeEffectiveEchoSpacingRepetitionTimeTotalReadoutTime_datatype-dwi_run-1_suffix-dwi	datatype-dwi_run-1_suffix-dwi__6	datatype-dwi_run-1_suffix-dwi	6	1	128	128	70	0.102	0.0008	90	True	1426	dwi	70	35.0	False	3.0	0.75	j-	12.3	0.102	False	1.875	1.875	2.0
			acquisition-VARIANTObliquity_datatype-dwi_run-1_suffix-dwi	datatype-dwi_run-1_suffix-dwi__7	datatype-dwi_run-1_suffix-dwi	7	1	128	128	70	0.082	0.000267	90	True	1426	dwi	70	35.0	True	3.0	0.75	j-	8.1	0.034	False	1.875	1.875	2.0
				datatype-dwi_run-2_suffix-dwi__1	datatype-dwi_run-2_suffix-dwi	1	1379	128	128	70	0.082	0.000267	90	True	1414	dwi	70	36.0	False	3.0	0.75	j-	8.1	0.034	False	1.875	1.875	2.0
			acquisition-VARIANTNoFmap_datatype-dwi_run-2_suffix-dwi	datatype-dwi_run-2_suffix-dwi__2	datatype-dwi_run-2_suffix-dwi	2	24	128	128	70	0.082	0.000267	90	False	1414	dwi	70	36.0	False	3.0	0.75	j-	8.1	0.034	False	1.875	1.875	2.0
			acquisition-VARIANTRepetitionTime_datatype-dwi_run-2_suffix-dwi	datatype-dwi_run-2_suffix-dwi__3	datatype-dwi_run-2_suffix-dwi	3	7	128	128	70	0.082	0.000267	90	True	1414	dwi	70	36.0	False	3.0	0.75	j-	9.0	0.034	False	1.875	1.875	2.0
			acquisition-VARIANTDim3SizeVoxelSizeDim3_datatype-dwi_run-2_suffix-dwi	datatype-dwi_run-2_suffix-dwi__4	datatype-dwi_run-2_suffix-dwi	4	2	128	128	46	0.082	0.000267	90	True	1414	dwi	46	36.0	False	3.0	0.75	j-	8.1	0.034	False	1.875	1.875	3.0
			acquisition-VARIANTRepetitionTime_datatype-dwi_run-2_suffix-dwi	datatype-dwi_run-2_suffix-dwi__5	datatype-dwi_run-2_suffix-dwi	5	1	128	128	70	0.082	0.000267	90	True	1414	dwi	70	36.0	False	3.0	0.75	j-	9.8	0.034	False	1.875	1.875	2.0
			acquisition-VARIANTObliquity_datatype-dwi_run-2_suffix-dwi	datatype-dwi_run-2_suffix-dwi__6	datatype-dwi_run-2_suffix-dwi	6	1	128	128	70	0.082	0.000267	90	True	1414	dwi	70	36.0	True	3.0	0.75	j-	8.1	0.034	False	1.875	1.875	2.0
				datatype-fmap_fmap-magnitude1_suffix-magnitude1__1	datatype-fmap_fmap-magnitude1_suffix-magnitude1	1	1504	64	64	44	0.003		60	False	1513	fmap	0	1.0	False		1.0	j-	1.0		True	3.75	3.75	4.0
			acquisition-VARIANTUnused_datatype-fmap_fmap-magnitude1_suffix-magnitude1	datatype-fmap_fmap-magnitude1_suffix-magnitude1__2	datatype-fmap_fmap-magnitude1_suffix-magnitude1	2	4	64	64	44	0.003		60	False	1513	fmap	0	1.0	False		1.0	j-	1.0		False	3.75	3.75	4.0
			acquisition-VARIANTDim3SizeVoxelSizeDim3_datatype-fmap_fmap-magnitude1_suffix-magnitude1	datatype-fmap_fmap-magnitude1_suffix-magnitude1__3	datatype-fmap_fmap-magnitude1_suffix-magnitude1	3	2	64	64	46	0.003		60	False	1513	fmap	0	1.0	False		1.0	j-	1.0		True	3.75	3.75	3.0
			acquisition-VARIANTDim3SizeVoxelSizeDim1VoxelSizeDim2VoxelSizeDim3_datatype-fmap_fmap-magnitude1_suffix-magnitude1	datatype-fmap_fmap-magnitude1_suffix-magnitude1__4	datatype-fmap_fmap-magnitude1_suffix-magnitude1	4	2	64	64	46	0.003		60	False	1513	fmap	0	1.0	False		1.0	j-	1.0		True	3.0	3.0	3.0
			acquisition-VARIANTObliquity_datatype-fmap_fmap-magnitude1_suffix-magnitude1	datatype-fmap_fmap-magnitude1_suffix-magnitude1__5	datatype-fmap_fmap-magnitude1_suffix-magnitude1	5	1	64	64	44	0.003		60	False	1513	fmap	0	1.0	True		1.0	j-	1.0		True	3.75	3.75	4.0
				datatype-fmap_fmap-magnitude2_suffix-magnitude2__1	datatype-fmap_fmap-magnitude2_suffix-magnitude2	1	1504	64	64	44	0.005		60	False	1513	fmap	0	1.0	False		1.0	j-	1.0		True	3.75	3.75	4.0
			acquisition-VARIANTUnused_datatype-fmap_fmap-magnitude2_suffix-magnitude2	datatype-fmap_fmap-magnitude2_suffix-magnitude2__2	datatype-fmap_fmap-magnitude2_suffix-magnitude2	2	4	64	64	44	0.005		60	False	1513	fmap	0	1.0	False		1.0	j-	1.0		False	3.75	3.75	4.0
			acquisition-VARIANTDim3SizeVoxelSizeDim3_datatype-fmap_fmap-magnitude2_suffix-magnitude2	datatype-fmap_fmap-magnitude2_suffix-magnitude2__3	datatype-fmap_fmap-magnitude2_suffix-magnitude2	3	2	64	64	46	0.005		60	False	1513	fmap	0	1.0	False		1.0	j-	1.0		True	3.75	3.75	3.0
			acquisition-VARIANTDim3SizeVoxelSizeDim1VoxelSizeDim2VoxelSizeDim3_datatype-fmap_fmap-magnitude2_suffix-magnitude2	datatype-fmap_fmap-magnitude2_suffix-magnitude2__4	datatype-fmap_fmap-magnitude2_suffix-magnitude2	4	2	64	64	46	0.005		60	False	1513	fmap	0	1.0	False		1.0	j-	1.0		True	3.0	3.0	3.0
			acquisition-VARIANTObliquity_datatype-fmap_fmap-magnitude2_suffix-magnitude2	datatype-fmap_fmap-magnitude2_suffix-magnitude2__5	datatype-fmap_fmap-magnitude2_suffix-magnitude2	5	1	64	64	44	0.005		60	False	1513	fmap	0	1.0	True		1.0	j-	1.0		True	3.75	3.75	4.0
				datatype-fmap_fmap-phase1_suffix-phase1__1	datatype-fmap_fmap-phase1_suffix-phase1	1	1504	64	64	44	0.003		60	False	1513	fmap	0	1.0	False		1.0	j-	1.0		True	3.75	3.75	4.0
			acquisition-VARIANTUnused_datatype-fmap_fmap-phase1_suffix-phase1	datatype-fmap_fmap-phase1_suffix-phase1__2	datatype-fmap_fmap-phase1_suffix-phase1	2	4	64	64	44	0.003		60	False	1513	fmap	0	1.0	False		1.0	j-	1.0		False	3.75	3.75	4.0
			acquisition-VARIANTDim3SizeVoxelSizeDim3_datatype-fmap_fmap-phase1_suffix-phase1	datatype-fmap_fmap-phase1_suffix-phase1__3	datatype-fmap_fmap-phase1_suffix-phase1	3	2	64	64	46	0.003		60	False	1513	fmap	0	1.0	False		1.0	j-	1.0		True	3.75	3.75	3.0
			acquisition-VARIANTDim3SizeVoxelSizeDim1VoxelSizeDim2VoxelSizeDim3_datatype-fmap_fmap-phase1_suffix-phase1	datatype-fmap_fmap-phase1_suffix-phase1__4	datatype-fmap_fmap-phase1_suffix-phase1	4	2	64	64	46	0.003		60	False	1513	fmap	0	1.0	False		1.0	j-	1.0		True	3.0	3.0	3.0
			acquisition-VARIANTObliquity_datatype-fmap_fmap-phase1_suffix-phase1	datatype-fmap_fmap-phase1_suffix-phase1__5	datatype-fmap_fmap-phase1_suffix-phase1	5	1	64	64	44	0.003		60	False	1513	fmap	0	1.0	True		1.0	j-	1.0		True	3.75	3.75	4.0
				datatype-fmap_fmap-phase2_suffix-phase2__1	datatype-fmap_fmap-phase2_suffix-phase2	1	1504	64	64	44	0.005		60	False	1513	fmap	0	1.0	False		1.0	j-	1.0		True	3.75	3.75	4.0
			acquisition-VARIANTUnused_datatype-fmap_fmap-phase2_suffix-phase2	datatype-fmap_fmap-phase2_suffix-phase2__2	datatype-fmap_fmap-phase2_suffix-phase2	2	4	64	64	44	0.005		60	False	1513	fmap	0	1.0	False		1.0	j-	1.0		False	3.75	3.75	4.0
			acquisition-VARIANTDim3SizeVoxelSizeDim3_datatype-fmap_fmap-phase2_suffix-phase2	datatype-fmap_fmap-phase2_suffix-phase2__3	datatype-fmap_fmap-phase2_suffix-phase2	3	2	64	64	46	0.005		60	False	1513	fmap	0	1.0	False		1.0	j-	1.0		True	3.75	3.75	3.0
			acquisition-VARIANTDim3SizeVoxelSizeDim1VoxelSizeDim2VoxelSizeDim3_datatype-fmap_fmap-phase2_suffix-phase2	datatype-fmap_fmap-phase2_suffix-phase2__4	datatype-fmap_fmap-phase2_suffix-phase2	4	2	64	64	46	0.005		60	False	1513	fmap	0	1.0	False		1.0	j-	1.0		True	3.0	3.0	3.0
			acquisition-VARIANTObliquity_datatype-fmap_fmap-phase2_suffix-phase2	datatype-fmap_fmap-phase2_suffix-phase2__5	datatype-fmap_fmap-phase2_suffix-phase2	5	1	64	64	44	0.005		60	False	1513	fmap	0	1.0	True		1.0	j-	1.0		True	3.75	3.75	4.0
				datatype-func_suffix-bold_task-frac2back__1	datatype-func_suffix-bold_task-frac2back	1	1420	64	64	46	0.032	0.00055	90	True	1529	func	46	231.0	False		1.0	j-	3.0	0.035	False	3.0	3.0	3.0
			acquisition-VARIANTNoFmap_datatype-func_suffix-bold_task-frac2back	datatype-func_suffix-bold_task-frac2back__2	datatype-func_suffix-bold_task-frac2back	2	37	64	64	46	0.032	0.00055	90	False	1529	func	46	231.0	False		1.0	j-	3.0	0.035	False	3.0	3.0	3.0
			acquisition-VARIANTNumVolumes_datatype-func_suffix-bold_task-frac2back	datatype-func_suffix-bold_task-frac2back__3	datatype-func_suffix-bold_task-frac2back	3	4	64	64	46	0.032	0.00055	90	True	1529	func	46	210.0	False		1.0	j-	3.0	0.035	False	3.0	3.0	3.0
			acquisition-VARIANTNumVolumes_datatype-func_suffix-bold_task-frac2back	datatype-func_suffix-bold_task-frac2back__4	datatype-func_suffix-bold_task-frac2back	4	3	64	64	46	0.032	0.00055	90	True	1529	func	46	193.0	False		1.0	j-	3.0	0.035	False	3.0	3.0	3.0
			acquisition-VARIANTNumVolumes_datatype-func_suffix-bold_task-frac2back	datatype-func_suffix-bold_task-frac2back__5	datatype-func_suffix-bold_task-frac2back	5	3	64	64	46	0.032	0.00055	90	True	1529	func	46	208.0	False		1.0	j-	3.0	0.035	False	3.0	3.0	3.0
			acquisition-VARIANTNumVolumesNoFmap_datatype-func_suffix-bold_task-frac2back	datatype-func_suffix-bold_task-frac2back__6	datatype-func_suffix-bold_task-frac2back	6	2	64	64	46	0.032	0.00055	90	False	1529	func	46	180.0	False		1.0	j-	3.0	0.035	False	3.0	3.0	3.0
			acquisition-VARIANTNumVolumes_datatype-func_suffix-bold_task-frac2back	datatype-func_suffix-bold_task-frac2back__7	datatype-func_suffix-bold_task-frac2back	7	2	64	64	46	0.032	0.00055	90	True	1529	func	46	186.0	False		1.0	j-	3.0	0.035	False	3.0	3.0	3.0
			acquisition-VARIANTNumVolumes_datatype-func_suffix-bold_task-frac2back	datatype-func_suffix-bold_task-frac2back__8	datatype-func_suffix-bold_task-frac2back	8	2	64	64	46	0.032	0.00055	90	True	1529	func	46	113.0	False		1.0	j-	3.0	0.035	False	3.0	3.0	3.0
			acquisition-VARIANTNumVolumes_datatype-func_suffix-bold_task-frac2back	datatype-func_suffix-bold_task-frac2back__9	datatype-func_suffix-bold_task-frac2back	9	2	64	64	46	0.032	0.00055	90	True	1529	func	46	89.0	False		1.0	j-	3.0	0.035	False	3.0	3.0	3.0
			acquisition-VARIANTNumVolumes_datatype-func_suffix-bold_task-frac2back	datatype-func_suffix-bold_task-frac2back__10	datatype-func_suffix-bold_task-frac2back	10	2	64	64	46	0.032	0.00055	90	True	1529	func	46	126.0	False		1.0	j-	3.0	0.035	False	3.0	3.0	3.0
			acquisition-VARIANTNumVolumes_datatype-func_suffix-bold_task-frac2back	datatype-func_suffix-bold_task-frac2back__11	datatype-func_suffix-bold_task-frac2back	11	1	64	64	46	0.032	0.00055	90	True	1529	func	46	180.0	False		1.0	j-	3.0	0.035	False	3.0	3.0	3.0
			acquisition-VARIANTNumVolumes_datatype-func_suffix-bold_task-frac2back	datatype-func_suffix-bold_task-frac2back__12	datatype-func_suffix-bold_task-frac2back	12	1	64	64	46	0.032	0.00055	90	True	1529	func	46	200.0	False		1.0	j-	3.0	0.035	False	3.0	3.0	3.0
			acquisition-VARIANTNumVolumes_datatype-func_suffix-bold_task-frac2back	datatype-func_suffix-bold_task-frac2back__13	datatype-func_suffix-bold_task-frac2back	13	1	64	64	46	0.032	0.00055	90	True	1529	func	46	111.0	False		1.0	j-	3.0	0.035	False	3.0	3.0	3.0
			acquisition-VARIANTNumVolumes_datatype-func_suffix-bold_task-frac2back	datatype-func_suffix-bold_task-frac2back__14	datatype-func_suffix-bold_task-frac2back	14	1	64	64	46	0.032	0.00055	90	True	1529	func	46	103.0	False		1.0	j-	3.0	0.035	False	3.0	3.0	3.0
			acquisition-VARIANTNumVolumes_datatype-func_suffix-bold_task-frac2back	datatype-func_suffix-bold_task-frac2back__15	datatype-func_suffix-bold_task-frac2back	15	1	64	64	46	0.032	0.00055	90	True	1529	func	46	175.0	False		1.0	j-	3.0	0.035	False	3.0	3.0	3.0
			acquisition-VARIANTNumVolumes_datatype-func_suffix-bold_task-frac2back	datatype-func_suffix-bold_task-frac2back__16	datatype-func_suffix-bold_task-frac2back	16	1	64	64	46	0.032	0.00055	90	True	1529	func	46	157.0	False		1.0	j-	3.0	0.035	False	3.0	3.0	3.0
			acquisition-VARIANTNumVolumes_datatype-func_suffix-bold_task-frac2back	datatype-func_suffix-bold_task-frac2back__17	datatype-func_suffix-bold_task-frac2back	17	1	64	64	46	0.032	0.00055	90	True	1529	func	46	78.0	False		1.0	j-	3.0	0.035	False	3.0	3.0	3.0
			acquisition-VARIANTObliquity_datatype-func_suffix-bold_task-frac2back	datatype-func_suffix-bold_task-frac2back__18	datatype-func_suffix-bold_task-frac2back	18	1	64	64	46	0.032	0.00055	90	True	1529	func	46	231.0	True		1.0	j-	3.0	0.035	False	3.0	3.0	3.0
			acquisition-VARIANTNumVolumes_datatype-func_suffix-bold_task-frac2back	datatype-func_suffix-bold_task-frac2back__19	datatype-func_suffix-bold_task-frac2back	19	1	64	64	46	0.032	0.00055	90	True	1529	func	46	76.0	False		1.0	j-	3.0	0.035	False	3.0	3.0	3.0
			acquisition-VARIANTNumVolumes_datatype-func_suffix-bold_task-frac2back	datatype-func_suffix-bold_task-frac2back__20	datatype-func_suffix-bold_task-frac2back	20	1	64	64	46	0.032	0.00055	90	True	1529	func	46	108.0	False		1.0	j-	3.0	0.035	False	3.0	3.0	3.0
			acquisition-VARIANTNumVolumes_datatype-func_suffix-bold_task-frac2back	datatype-func_suffix-bold_task-frac2back__21	datatype-func_suffix-bold_task-frac2back	21	1	64	64	46	0.032	0.00055	90	True	1529	func	46	183.0	False		1.0	j-	3.0	0.035	False	3.0	3.0	3.0
			acquisition-VARIANTNumVolumesNoFmap_datatype-func_suffix-bold_task-frac2back	datatype-func_suffix-bold_task-frac2back__22	datatype-func_suffix-bold_task-frac2back	22	1	64	64	46	0.032	0.00055	90	False	1529	func	46	117.0	False		1.0	j-	3.0	0.035	False	3.0	3.0	3.0
			acquisition-VARIANTNumVolumesNoFmap_datatype-func_suffix-bold_task-frac2back	datatype-func_suffix-bold_task-frac2back__23	datatype-func_suffix-bold_task-frac2back	23	1	64	64	46	0.032	0.00055	90	False	1529	func	46	207.0	False		1.0	j-	3.0	0.035	False	3.0	3.0	3.0
			acquisition-VARIANTNumVolumes_datatype-func_suffix-bold_task-frac2back	datatype-func_suffix-bold_task-frac2back__24	datatype-func_suffix-bold_task-frac2back	24	1	64	64	46	0.032	0.00055	90	True	1529	func	46	88.0	False		1.0	j-	3.0	0.035	False	3.0	3.0	3.0
			acquisition-VARIANTNumVolumes_datatype-func_suffix-bold_task-frac2back	datatype-func_suffix-bold_task-frac2back__25	datatype-func_suffix-bold_task-frac2back	25	1	64	64	46	0.032	0.00055	90	True	1529	func	46	187.0	False		1.0	j-	3.0	0.035	False	3.0	3.0	3.0
			acquisition-VARIANTNumVolumes_datatype-func_suffix-bold_task-frac2back	datatype-func_suffix-bold_task-frac2back__26	datatype-func_suffix-bold_task-frac2back	26	1	64	64	46	0.032	0.00055	90	True	1529	func	46	191.0	False		1.0	j-	3.0	0.035	False	3.0	3.0	3.0
			acquisition-VARIANTNumVolumes_datatype-func_suffix-bold_task-frac2back	datatype-func_suffix-bold_task-frac2back__27	datatype-func_suffix-bold_task-frac2back	27	1	64	64	46	0.032	0.00055	90	True	1529	func	46	149.0	False		1.0	j-	3.0	0.035	False	3.0	3.0	3.0
			acquisition-VARIANTNumVolumes_datatype-func_suffix-bold_task-frac2back	datatype-func_suffix-bold_task-frac2back__28	datatype-func_suffix-bold_task-frac2back	28	1	64	64	46	0.032	0.00055	90	True	1529	func	46	156.0	False		1.0	j-	3.0	0.035	False	3.0	3.0	3.0
			acquisition-VARIANTNumVolumes_datatype-func_suffix-bold_task-frac2back	datatype-func_suffix-bold_task-frac2back__29	datatype-func_suffix-bold_task-frac2back	29	1	64	64	46	0.032	0.00055	90	True	1529	func	46	101.0	False		1.0	j-	3.0	0.035	False	3.0	3.0	3.0
			acquisition-VARIANTNumVolumes_datatype-func_suffix-bold_task-frac2back	datatype-func_suffix-bold_task-frac2back__30	datatype-func_suffix-bold_task-frac2back	30	1	64	64	46	0.032	0.00055	90	True	1529	func	46	225.0	False		1.0	j-	3.0	0.035	False	3.0	3.0	3.0
			acquisition-VARIANTNumVolumes_datatype-func_suffix-bold_task-frac2back	datatype-func_suffix-bold_task-frac2back__31	datatype-func_suffix-bold_task-frac2back	31	1	64	64	46	0.032	0.00055	90	True	1529	func	46	218.0	False		1.0	j-	3.0	0.035	False	3.0	3.0	3.0
			acquisition-VARIANTNumVolumes_datatype-func_suffix-bold_task-frac2back	datatype-func_suffix-bold_task-frac2back__32	datatype-func_suffix-bold_task-frac2back	32	1	64	64	46	0.032	0.00055	90	True	1529	func	46	205.0	False		1.0	j-	3.0	0.035	False	3.0	3.0	3.0
			acquisition-VARIANTNumVolumesNoFmap_datatype-func_suffix-bold_task-frac2back	datatype-func_suffix-bold_task-frac2back__33	datatype-func_suffix-bold_task-frac2back	33	1	64	64	46	0.032	0.00055	90	False	1529	func	46	195.0	False		1.0	j-	3.0	0.035	False	3.0	3.0	3.0
			acquisition-VARIANTNumVolumesNoFmap_datatype-func_suffix-bold_task-frac2back	datatype-func_suffix-bold_task-frac2back__34	datatype-func_suffix-bold_task-frac2back	34	1	64	64	46	0.032	0.00055	90	False	1529	func	46	227.0	False		1.0	j-	3.0	0.035	False	3.0	3.0	3.0
			acquisition-VARIANTNumVolumesNoFmap_datatype-func_suffix-bold_task-frac2back	datatype-func_suffix-bold_task-frac2back__35	datatype-func_suffix-bold_task-frac2back	35	1	64	64	46	0.032	0.00055	90	False	1529	func	46	98.0	False		1.0	j-	3.0	0.035	False	3.0	3.0	3.0
			acquisition-VARIANTNumVolumes_datatype-func_suffix-bold_task-frac2back	datatype-func_suffix-bold_task-frac2back__36	datatype-func_suffix-bold_task-frac2back	36	1	64	64	46	0.032	0.00055	90	True	1529	func	46	170.0	False		1.0	j-	3.0	0.035	False	3.0	3.0	3.0
			acquisition-VARIANTNumVolumes_datatype-func_suffix-bold_task-frac2back	datatype-func_suffix-bold_task-frac2back__37	datatype-func_suffix-bold_task-frac2back	37	1	64	64	46	0.032	0.00055	90	True	1529	func	46	201.0	False		1.0	j-	3.0	0.035	False	3.0	3.0	3.0
			acquisition-VARIANTNumVolumes_datatype-func_suffix-bold_task-frac2back	datatype-func_suffix-bold_task-frac2back__38	datatype-func_suffix-bold_task-frac2back	38	1	64	64	46	0.032	0.00055	90	True	1529	func	46	227.0	False		1.0	j-	3.0	0.035	False	3.0	3.0	3.0
			acquisition-VARIANTNumVolumes_datatype-func_suffix-bold_task-frac2back	datatype-func_suffix-bold_task-frac2back__39	datatype-func_suffix-bold_task-frac2back	39	1	64	64	46	0.032	0.00055	90	True	1529	func	46	140.0	False		1.0	j-	3.0	0.035	False	3.0	3.0	3.0
			acquisition-VARIANTNumVolumes_datatype-func_suffix-bold_task-frac2back	datatype-func_suffix-bold_task-frac2back__40	datatype-func_suffix-bold_task-frac2back	40	1	64	64	46	0.032	0.00055	90	True	1529	func	46	141.0	False		1.0	j-	3.0	0.035	False	3.0	3.0	3.0
			acquisition-VARIANTNumVolumesNoFmap_datatype-func_suffix-bold_task-frac2back	datatype-func_suffix-bold_task-frac2back__41	datatype-func_suffix-bold_task-frac2back	41	1	64	64	46	0.032	0.00055	90	False	1529	func	46	183.0	False		1.0	j-	3.0	0.035	False	3.0	3.0	3.0
			acquisition-VARIANTNumVolumesNoFmap_datatype-func_suffix-bold_task-frac2back	datatype-func_suffix-bold_task-frac2back__42	datatype-func_suffix-bold_task-frac2back	42	1	64	64	46	0.032	0.00055	90	False	1529	func	46	81.0	False		1.0	j-	3.0	0.035	False	3.0	3.0	3.0
			acquisition-VARIANTNumVolumes_datatype-func_suffix-bold_task-frac2back	datatype-func_suffix-bold_task-frac2back__43	datatype-func_suffix-bold_task-frac2back	43	1	64	64	46	0.032	0.00055	90	True	1529	func	46	132.0	False		1.0	j-	3.0	0.035	False	3.0	3.0	3.0
			acquisition-VARIANTNumVolumes_datatype-func_suffix-bold_task-frac2back	datatype-func_suffix-bold_task-frac2back__44	datatype-func_suffix-bold_task-frac2back	44	1	64	64	46	0.032	0.00055	90	True	1529	func	46	115.0	False		1.0	j-	3.0	0.035	False	3.0	3.0	3.0
			acquisition-VARIANTNumVolumes_datatype-func_suffix-bold_task-frac2back	datatype-func_suffix-bold_task-frac2back__45	datatype-func_suffix-bold_task-frac2back	45	1	64	64	46	0.032	0.00055	90	True	1529	func	46	154.0	False		1.0	j-	3.0	0.035	False	3.0	3.0	3.0
			acquisition-VARIANTNumVolumes_datatype-func_suffix-bold_task-frac2back	datatype-func_suffix-bold_task-frac2back__46	datatype-func_suffix-bold_task-frac2back	46	1	64	64	46	0.032	0.00055	90	True	1529	func	46	110.0	False		1.0	j-	3.0	0.035	False	3.0	3.0	3.0
			acquisition-VARIANTNumVolumes_datatype-func_suffix-bold_task-frac2back	datatype-func_suffix-bold_task-frac2back__47	datatype-func_suffix-bold_task-frac2back	47	1	64	64	46	0.032	0.00055	90	True	1529	func	46	129.0	False		1.0	j-	3.0	0.035	False	3.0	3.0	3.0
			acquisition-VARIANTNumVolumes_datatype-func_suffix-bold_task-frac2back	datatype-func_suffix-bold_task-frac2back__48	datatype-func_suffix-bold_task-frac2back	48	1	64	64	46	0.032	0.00055	90	True	1529	func	46	72.0	False		1.0	j-	3.0	0.035	False	3.0	3.0	3.0
			acquisition-VARIANTNumVolumes_datatype-func_suffix-bold_task-frac2back	datatype-func_suffix-bold_task-frac2back__49	datatype-func_suffix-bold_task-frac2back	49	1	64	64	46	0.032	0.00055	90	True	1529	func	46	143.0	False		1.0	j-	3.0	0.035	False	3.0	3.0	3.0
			acquisition-VARIANTNumVolumes_datatype-func_suffix-bold_task-frac2back	datatype-func_suffix-bold_task-frac2back__50	datatype-func_suffix-bold_task-frac2back	50	1	64	64	46	0.032	0.00055	90	True	1529	func	46	134.0	False		1.0	j-	3.0	0.035	False	3.0	3.0	3.0
			acquisition-VARIANTNumVolumesNoFmap_datatype-func_suffix-bold_task-frac2back	datatype-func_suffix-bold_task-frac2back__51	datatype-func_suffix-bold_task-frac2back	51	1	64	64	46	0.032	0.00055	90	False	1529	func	46	153.0	False		1.0	j-	3.0	0.035	False	3.0	3.0	3.0
			acquisition-VARIANTNumVolumes_datatype-func_suffix-bold_task-frac2back	datatype-func_suffix-bold_task-frac2back__52	datatype-func_suffix-bold_task-frac2back	52	1	64	64	46	0.032	0.00055	90	True	1529	func	46	138.0	False		1.0	j-	3.0	0.035	False	3.0	3.0	3.0
			acquisition-VARIANTNumVolumes_datatype-func_suffix-bold_task-frac2back	datatype-func_suffix-bold_task-frac2back__53	datatype-func_suffix-bold_task-frac2back	53	1	64	64	46	0.032	0.00055	90	True	1529	func	46	105.0	False		1.0	j-	3.0	0.035	False	3.0	3.0	3.0
			acquisition-VARIANTNumVolumes_datatype-func_suffix-bold_task-frac2back	datatype-func_suffix-bold_task-frac2back__54	datatype-func_suffix-bold_task-frac2back	54	1	64	64	46	0.032	0.00055	90	True	1529	func	46	151.0	False		1.0	j-	3.0	0.035	False	3.0	3.0	3.0
			acquisition-VARIANTNumVolumes_datatype-func_suffix-bold_task-frac2back	datatype-func_suffix-bold_task-frac2back__55	datatype-func_suffix-bold_task-frac2back	55	1	64	64	46	0.032	0.00055	90	True	1529	func	46	226.0	False		1.0	j-	3.0	0.035	False	3.0	3.0	3.0
			acquisition-VARIANTNumVolumes_datatype-func_suffix-bold_task-frac2back	datatype-func_suffix-bold_task-frac2back__56	datatype-func_suffix-bold_task-frac2back	56	1	64	64	46	0.032	0.00055	90	True	1529	func	46	91.0	False		1.0	j-	3.0	0.035	False	3.0	3.0	3.0
			acquisition-VARIANTNumVolumes_datatype-func_suffix-bold_task-frac2back	datatype-func_suffix-bold_task-frac2back__57	datatype-func_suffix-bold_task-frac2back	57	1	64	64	46	0.032	0.00055	90	True	1529	func	46	109.0	False		1.0	j-	3.0	0.035	False	3.0	3.0	3.0
			acquisition-VARIANTNumVolumes_datatype-func_suffix-bold_task-frac2back	datatype-func_suffix-bold_task-frac2back__58	datatype-func_suffix-bold_task-frac2back	58	1	64	64	46	0.032	0.00055	90	True	1529	func	46	167.0	False		1.0	j-	3.0	0.035	False	3.0	3.0	3.0
			acquisition-VARIANTNumVolumes_datatype-func_suffix-bold_task-frac2back	datatype-func_suffix-bold_task-frac2back__59	datatype-func_suffix-bold_task-frac2back	59	1	64	64	46	0.032	0.00055	90	True	1529	func	46	73.0	False		1.0	j-	3.0	0.035	False	3.0	3.0	3.0
			acquisition-VARIANTNumVolumes_datatype-func_suffix-bold_task-frac2back	datatype-func_suffix-bold_task-frac2back__60	datatype-func_suffix-bold_task-frac2back	60	1	64	64	46	0.032	0.00055	90	True	1529	func	46	125.0	False		1.0	j-	3.0	0.035	False	3.0	3.0	3.0
			acquisition-VARIANTNumVolumes_datatype-func_suffix-bold_task-frac2back	datatype-func_suffix-bold_task-frac2back__61	datatype-func_suffix-bold_task-frac2back	61	1	64	64	46	0.032	0.00055	90	True	1529	func	46	195.0	False		1.0	j-	3.0	0.035	False	3.0	3.0	3.0
			acquisition-VARIANTNumVolumes_datatype-func_suffix-bold_task-frac2back	datatype-func_suffix-bold_task-frac2back__62	datatype-func_suffix-bold_task-frac2back	62	1	64	64	46	0.032	0.00055	90	True	1529	func	46	84.0	False		1.0	j-	3.0	0.035	False	3.0	3.0	3.0
				datatype-func_suffix-bold_task-idemo__1	datatype-func_suffix-bold_task-idemo	1	1457	64	64	46	0.032	0.00055	90	True	1527	func	46	210.0	False		1.0	j-	3.0	0.035	False	3.0	3.0	3.0
			acquisition-VARIANTNoFmap_datatype-func_suffix-bold_task-idemo	datatype-func_suffix-bold_task-idemo__2	datatype-func_suffix-bold_task-idemo	2	43	64	64	46	0.032	0.00055	90	False	1527	func	46	210.0	False		1.0	j-	3.0	0.035	False	3.0	3.0	3.0
			acquisition-VARIANTNumVolumes_datatype-func_suffix-bold_task-idemo	datatype-func_suffix-bold_task-idemo__3	datatype-func_suffix-bold_task-idemo	3	2	64	64	46	0.032	0.00055	90	True	1527	func	46	87.0	False		1.0	j-	3.0	0.035	False	3.0	3.0	3.0
			acquisition-VARIANTNumVolumes_datatype-func_suffix-bold_task-idemo	datatype-func_suffix-bold_task-idemo__4	datatype-func_suffix-bold_task-idemo	4	1	64	64	46	0.032	0.00055	90	True	1527	func	46	83.0	False		1.0	j-	3.0	0.035	False	3.0	3.0	3.0
			acquisition-VARIANTNumVolumes_datatype-func_suffix-bold_task-idemo	datatype-func_suffix-bold_task-idemo__5	datatype-func_suffix-bold_task-idemo	5	1	64	64	46	0.032	0.00055	90	True	1527	func	46	205.0	False		1.0	j-	3.0	0.035	False	3.0	3.0	3.0
			acquisition-VARIANTNumVolumes_datatype-func_suffix-bold_task-idemo	datatype-func_suffix-bold_task-idemo__6	datatype-func_suffix-bold_task-idemo	6	1	64	64	46	0.032	0.00055	90	True	1527	func	46	151.0	False		1.0	j-	3.0	0.035	False	3.0	3.0	3.0
			acquisition-VARIANTNumVolumesNoFmap_datatype-func_suffix-bold_task-idemo	datatype-func_suffix-bold_task-idemo__7	datatype-func_suffix-bold_task-idemo	7	1	64	64	46	0.032	0.00055	90	False	1527	func	46	102.0	False		1.0	j-	3.0	0.035	False	3.0	3.0	3.0
			acquisition-VARIANTNumVolumes_datatype-func_suffix-bold_task-idemo	datatype-func_suffix-bold_task-idemo__8	datatype-func_suffix-bold_task-idemo	8	1	64	64	46	0.032	0.00055	90	True	1527	func	46	193.0	False		1.0	j-	3.0	0.035	False	3.0	3.0	3.0
			acquisition-VARIANTNumVolumes_datatype-func_suffix-bold_task-idemo	datatype-func_suffix-bold_task-idemo__9	datatype-func_suffix-bold_task-idemo	9	1	64	64	46	0.032	0.00055	90	True	1527	func	46	131.0	False		1.0	j-	3.0	0.035	False	3.0	3.0	3.0
			acquisition-VARIANTNumVolumesNoFmap_datatype-func_suffix-bold_task-idemo	datatype-func_suffix-bold_task-idemo__10	datatype-func_suffix-bold_task-idemo	10	1	64	64	46	0.032	0.00055	90	False	1527	func	46	126.0	False		1.0	j-	3.0	0.035	False	3.0	3.0	3.0
			acquisition-VARIANTNumVolumes_datatype-func_suffix-bold_task-idemo	datatype-func_suffix-bold_task-idemo__11	datatype-func_suffix-bold_task-idemo	11	1	64	64	46	0.032	0.00055	90	True	1527	func	46	135.0	False		1.0	j-	3.0	0.035	False	3.0	3.0	3.0
			acquisition-VARIANTNumVolumesNoFmap_datatype-func_suffix-bold_task-idemo	datatype-func_suffix-bold_task-idemo__12	datatype-func_suffix-bold_task-idemo	12	1	64	64	46	0.032	0.00055	90	False	1527	func	46	176.0	False		1.0	j-	3.0	0.035	False	3.0	3.0	3.0
			acquisition-VARIANTObliquity_datatype-func_suffix-bold_task-idemo	datatype-func_suffix-bold_task-idemo__13	datatype-func_suffix-bold_task-idemo	13	1	64	64	46	0.032	0.00055	90	True	1527	func	46	210.0	True		1.0	j-	3.0	0.035	False	3.0	3.0	3.0
			acquisition-VARIANTNumVolumes_datatype-func_suffix-bold_task-idemo	datatype-func_suffix-bold_task-idemo__14	datatype-func_suffix-bold_task-idemo	14	1	64	64	46	0.032	0.00055	90	True	1527	func	46	172.0	False		1.0	j-	3.0	0.035	False	3.0	3.0	3.0
			acquisition-VARIANTNumVolumesNoFmap_datatype-func_suffix-bold_task-idemo	datatype-func_suffix-bold_task-idemo__15	datatype-func_suffix-bold_task-idemo	15	1	64	64	46	0.032	0.00055	90	False	1527	func	46	98.0	False		1.0	j-	3.0	0.035	False	3.0	3.0	3.0
			acquisition-VARIANTNumVolumes_datatype-func_suffix-bold_task-idemo	datatype-func_suffix-bold_task-idemo__16	datatype-func_suffix-bold_task-idemo	16	1	64	64	46	0.032	0.00055	90	True	1527	func	46	115.0	False		1.0	j-	3.0	0.035	False	3.0	3.0	3.0
			acquisition-VARIANTNumVolumes_datatype-func_suffix-bold_task-idemo	datatype-func_suffix-bold_task-idemo__17	datatype-func_suffix-bold_task-idemo	17	1	64	64	46	0.032	0.00055	90	True	1527	func	46	140.0	False		1.0	j-	3.0	0.035	False	3.0	3.0	3.0
			acquisition-VARIANTNumVolumes_datatype-func_suffix-bold_task-idemo	datatype-func_suffix-bold_task-idemo__18	datatype-func_suffix-bold_task-idemo	18	1	64	64	46	0.032	0.00055	90	True	1527	func	46	138.0	False		1.0	j-	3.0	0.035	False	3.0	3.0	3.0
			acquisition-VARIANTNumVolumes_datatype-func_suffix-bold_task-idemo	datatype-func_suffix-bold_task-idemo__19	datatype-func_suffix-bold_task-idemo	19	1	64	64	46	0.032	0.00055	90	True	1527	func	46	209.0	False		1.0	j-	3.0	0.035	False	3.0	3.0	3.0
			acquisition-VARIANTNumVolumes_datatype-func_suffix-bold_task-idemo	datatype-func_suffix-bold_task-idemo__20	datatype-func_suffix-bold_task-idemo	20	1	64	64	46	0.032	0.00055	90	True	1527	func	46	119.0	False		1.0	j-	3.0	0.035	False	3.0	3.0	3.0
			acquisition-VARIANTNumVolumesNoFmap_datatype-func_suffix-bold_task-idemo	datatype-func_suffix-bold_task-idemo__21	datatype-func_suffix-bold_task-idemo	21	1	64	64	46	0.032	0.00055	90	False	1527	func	46	157.0	False		1.0	j-	3.0	0.035	False	3.0	3.0	3.0
			acquisition-VARIANTNumVolumes_datatype-func_suffix-bold_task-idemo	datatype-func_suffix-bold_task-idemo__22	datatype-func_suffix-bold_task-idemo	22	1	64	64	46	0.032	0.00055	90	True	1527	func	46	179.0	False		1.0	j-	3.0	0.035	False	3.0	3.0	3.0
			acquisition-VARIANTNumVolumes_datatype-func_suffix-bold_task-idemo	datatype-func_suffix-bold_task-idemo__23	datatype-func_suffix-bold_task-idemo	23	1	64	64	46	0.032	0.00055	90	True	1527	func	46	231.0	False		1.0	j-	3.0	0.035	False	3.0	3.0	3.0
			acquisition-VARIANTNumVolumes_datatype-func_suffix-bold_task-idemo	datatype-func_suffix-bold_task-idemo__24	datatype-func_suffix-bold_task-idemo	24	1	64	64	46	0.032	0.00055	90	True	1527	func	46	170.0	False		1.0	j-	3.0	0.035	False	3.0	3.0	3.0
			acquisition-VARIANTNumVolumes_datatype-func_suffix-bold_task-idemo	datatype-func_suffix-bold_task-idemo__25	datatype-func_suffix-bold_task-idemo	25	1	64	64	46	0.032	0.00055	90	True	1527	func	46	160.0	False		1.0	j-	3.0	0.035	False	3.0	3.0	3.0
			acquisition-VARIANTNumVolumes_datatype-func_suffix-bold_task-idemo	datatype-func_suffix-bold_task-idemo__26	datatype-func_suffix-bold_task-idemo	26	1	64	64	46	0.032	0.00055	90	True	1527	func	46	128.0	False		1.0	j-	3.0	0.035	False	3.0	3.0	3.0
			acquisition-VARIANTNumVolumes_datatype-func_suffix-bold_task-idemo	datatype-func_suffix-bold_task-idemo__27	datatype-func_suffix-bold_task-idemo	27	1	64	64	46	0.032	0.00055	90	True	1527	func	46	187.0	False		1.0	j-	3.0	0.035	False	3.0	3.0	3.0
			acquisition-VARIANTNumVolumesNoFmap_datatype-func_suffix-bold_task-idemo	datatype-func_suffix-bold_task-idemo__28	datatype-func_suffix-bold_task-idemo	28	1	64	64	46	0.032	0.00055	90	False	1527	func	46	125.0	False		1.0	j-	3.0	0.035	False	3.0	3.0	3.0
				acquisition-singleband_datatype-func_suffix-bold_task-rest__1	acquisition-singleband_datatype-func_suffix-bold_task-rest	1	1375	64	64	46	0.032	0.00055	90	True	1418	func	46	124.0	False		1.0	j-	3.0	0.035	False	3.0	3.0	3.0
			acquisition-singlebandVARIANTNoFmap_datatype-func_suffix-bold_task-rest	acquisition-singleband_datatype-func_suffix-bold_task-rest__2	acquisition-singleband_datatype-func_suffix-bold_task-rest	2	22	64	64	46	0.032	0.00055	90	False	1418	func	46	124.0	False		1.0	j-	3.0	0.035	False	3.0	3.0	3.0
			acquisition-singlebandVARIANTNumVolumes_datatype-func_suffix-bold_task-rest	acquisition-singleband_datatype-func_suffix-bold_task-rest__3	acquisition-singleband_datatype-func_suffix-bold_task-rest	3	8	64	64	46	0.032	0.00055	90	True	1418	func	46	204.0	False		1.0	j-	3.0	0.035	False	3.0	3.0	3.0
			acquisition-singlebandVARIANTNumVolumes_datatype-func_suffix-bold_task-rest	acquisition-singleband_datatype-func_suffix-bold_task-rest__4	acquisition-singleband_datatype-func_suffix-bold_task-rest	4	1	64	64	46	0.032	0.00055	90	True	1418	func	46	123.0	False		1.0	j-	3.0	0.035	False	3.0	3.0	3.0
			acquisition-singlebandVARIANTNumVolumes_datatype-func_suffix-bold_task-rest	acquisition-singleband_datatype-func_suffix-bold_task-rest__5	acquisition-singleband_datatype-func_suffix-bold_task-rest	5	1	64	64	46	0.032	0.00055	90	True	1418	func	46	99.0	False		1.0	j-	3.0	0.035	False	3.0	3.0	3.0
			acquisition-singlebandVARIANTNumVolumes_datatype-func_suffix-bold_task-rest	acquisition-singleband_datatype-func_suffix-bold_task-rest__6	acquisition-singleband_datatype-func_suffix-bold_task-rest	6	1	64	64	46	0.032	0.00055	90	True	1418	func	46	83.0	False		1.0	j-	3.0	0.035	False	3.0	3.0	3.0
			acquisition-singlebandVARIANTNumVolumes_datatype-func_suffix-bold_task-rest	acquisition-singleband_datatype-func_suffix-bold_task-rest__7	acquisition-singleband_datatype-func_suffix-bold_task-rest	7	1	64	64	46	0.032	0.00055	90	True	1418	func	46	107.0	False		1.0	j-	3.0	0.035	False	3.0	3.0	3.0
			acquisition-singlebandVARIANTObliquity_datatype-func_suffix-bold_task-rest	acquisition-singleband_datatype-func_suffix-bold_task-rest__8	acquisition-singleband_datatype-func_suffix-bold_task-rest	8	1	64	64	46	0.032	0.00055	90	True	1418	func	46	124.0	True		1.0	j-	3.0	0.035	False	3.0	3.0	3.0
			acquisition-singlebandVARIANTNumVolumes_datatype-func_suffix-bold_task-rest	acquisition-singleband_datatype-func_suffix-bold_task-rest__9	acquisition-singleband_datatype-func_suffix-bold_task-rest	9	1	64	64	46	0.032	0.00055	90	True	1418	func	46	62.0	False		1.0	j-	3.0	0.035	False	3.0	3.0	3.0
			acquisition-singlebandVARIANTNumVolumes_datatype-func_suffix-bold_task-rest	acquisition-singleband_datatype-func_suffix-bold_task-rest__10	acquisition-singleband_datatype-func_suffix-bold_task-rest	10	1	64	64	46	0.032	0.00055	90	True	1418	func	46	84.0	False		1.0	j-	3.0	0.035	False	3.0	3.0	3.0
			acquisition-singlebandVARIANTNumVolumes_datatype-func_suffix-bold_task-rest	acquisition-singleband_datatype-func_suffix-bold_task-rest__11	acquisition-singleband_datatype-func_suffix-bold_task-rest	11	1	64	64	46	0.032	0.00055	90	True	1418	func	46	86.0	False		1.0	j-	3.0	0.035	False	3.0	3.0	3.0
			acquisition-singlebandVARIANTNumVolumes_datatype-func_suffix-bold_task-rest	acquisition-singleband_datatype-func_suffix-bold_task-rest__12	acquisition-singleband_datatype-func_suffix-bold_task-rest	12	1	64	64	46	0.032	0.00055	90	True	1418	func	46	101.0	False		1.0	j-	3.0	0.035	False	3.0	3.0	3.0
			acquisition-singlebandVARIANTNumVolumes_datatype-func_suffix-bold_task-rest	acquisition-singleband_datatype-func_suffix-bold_task-rest__13	acquisition-singleband_datatype-func_suffix-bold_task-rest	13	1	64	64	46	0.032	0.00055	90	True	1418	func	46	73.0	False		1.0	j-	3.0	0.035	False	3.0	3.0	3.0
			acquisition-singlebandVARIANTNumVolumes_datatype-func_suffix-bold_task-rest	acquisition-singleband_datatype-func_suffix-bold_task-rest__14	acquisition-singleband_datatype-func_suffix-bold_task-rest	14	1	64	64	46	0.032	0.00055	90	True	1418	func	46	108.0	False		1.0	j-	3.0	0.035	False	3.0	3.0	3.0
			acquisition-singlebandVARIANTNumVolumes_datatype-func_suffix-bold_task-rest	acquisition-singleband_datatype-func_suffix-bold_task-rest__15	acquisition-singleband_datatype-func_suffix-bold_task-rest	15	1	64	64	46	0.032	0.00055	90	True	1418	func	46	97.0	False		1.0	j-	3.0	0.035	False	3.0	3.0	3.0
			acquisition-singlebandVARIANTNumVolumes_datatype-func_suffix-bold_task-rest	acquisition-singleband_datatype-func_suffix-bold_task-rest__16	acquisition-singleband_datatype-func_suffix-bold_task-rest	16	1	64	64	46	0.032	0.00055	90	True	1418	func	46	88.0	False		1.0	j-	3.0	0.035	False	3.0	3.0	3.0
				acquisition-100_datatype-func_suffix-bold_task-rest__1	acquisition-100_datatype-func_suffix-bold_task-rest	1	75	64	64	46	0.032	0.00055	90	True	77	func	46	100.0	False		1.0	j-	3.0	0.035	False	3.0	3.0	3.0
			acquisition-100VARIANTNoFmap_datatype-func_suffix-bold_task-rest	acquisition-100_datatype-func_suffix-bold_task-rest__2	acquisition-100_datatype-func_suffix-bold_task-rest	2	2	64	64	46	0.032	0.00055	90	False	77	func	46	100.0	False		1.0	j-	3.0	0.035	False	3.0	3.0	3.0
