## Supplementary Data 2 for "Curation of BIDS (CuBIDS): a workflow and software package for streamlining reproducible curation of large BIDS datasets": 2G_PNC_post_apply_summary.csv

Notes	ManualCheck	MergeInto	RenameKeyGroup	KeyParamGroup	KeyGroup	ParamGroup	Counts	Dim1Size	Dim2Size	Dim3Size	EchoTime	EffectiveEchoSpacing	FlipAngle	HasFieldmap	KeyGroupCount	Modality	NSliceTimes	NumVolumes	Obliquity	ParallelReductionFactorInPlane	PartialFourier	PhaseEncodingDirection	RepetitionTime	TotalReadoutTime	UsedAsFieldmap	VoxelSizeDim1	VoxelSizeDim2	VoxelSizeDim3
				acquisition-refaced_datatype-anat_suffix-T1w__1	acquisition-refaced_datatype-anat_suffix-T1w	1	1597	192	256	160	0.00351		9	False	1597	anat	0	1.0	False	2.0	1.0		1.81		False	0.938	0.938	1.0
				acquisition-refacedVARIANTObliquity_datatype-anat_suffix-T1w__1	acquisition-refacedVARIANTObliquity_datatype-anat_suffix-T1w	1	3	192	256	160	0.00351		9	False	3	anat	0	1.0	True	2.0	1.0		1.81		False	0.938	0.938	1.0
				acquisition-refacedVARIANTEchoTimeRepetitionTime_datatype-anat_suffix-T1w__1	acquisition-refacedVARIANTEchoTimeRepetitionTime_datatype-anat_suffix-T1w	1	1	192	256	160	0.004		9	False	1	anat	0	1.0	False	2.0	1.0		1.85		False	0.938	0.938	1.0
				datatype-dwi_run-1_suffix-dwi__1	datatype-dwi_run-1_suffix-dwi	1	1388	128	128	70	0.082	0.000267	90	True	1388	dwi	70	35.0	False	3.0	0.75	j-	8.1	0.034	False	1.875	1.875	2.0
				datatype-dwi_run-2_suffix-dwi__1	datatype-dwi_run-2_suffix-dwi	1	1379	128	128	70	0.082	0.000267	90	True	1379	dwi	70	36.0	False	3.0	0.75	j-	8.1	0.034	False	1.875	1.875	2.0
				acquisition-VARIANTNoFmap_datatype-dwi_run-1_suffix-dwi__1	acquisition-VARIANTNoFmap_datatype-dwi_run-1_suffix-dwi	1	25	128	128	70	0.082	0.000267	90	False	25	dwi	70	35.0	False	3.0	0.75	j-	8.1	0.034	False	1.875	1.875	2.0
				acquisition-VARIANTNoFmap_datatype-dwi_run-2_suffix-dwi__1	acquisition-VARIANTNoFmap_datatype-dwi_run-2_suffix-dwi	1	24	128	128	70	0.082	0.000267	90	False	24	dwi	70	36.0	False	3.0	0.75	j-	8.1	0.034	False	1.875	1.875	2.0
				acquisition-VARIANTRepetitionTime_datatype-dwi_run-1_suffix-dwi__1	acquisition-VARIANTRepetitionTime_datatype-dwi_run-1_suffix-dwi	1	6	128	128	70	0.082	0.000267	90	True	9	dwi	70	35.0	False	3.0	0.75	j-	9.0	0.034	False	1.875	1.875	2.0
				acquisition-VARIANTRepetitionTime_datatype-dwi_run-1_suffix-dwi__2	acquisition-VARIANTRepetitionTime_datatype-dwi_run-1_suffix-dwi	2	3	128	128	70	0.082	0.000267	90	True	9	dwi	70	35.0	False	3.0	0.75	j-	9.8	0.034	False	1.875	1.875	2.0
				acquisition-VARIANTRepetitionTime_datatype-dwi_run-2_suffix-dwi__1	acquisition-VARIANTRepetitionTime_datatype-dwi_run-2_suffix-dwi	1	7	128	128	70	0.082	0.000267	90	True	8	dwi	70	36.0	False	3.0	0.75	j-	9.0	0.034	False	1.875	1.875	2.0
				acquisition-VARIANTRepetitionTime_datatype-dwi_run-2_suffix-dwi__2	acquisition-VARIANTRepetitionTime_datatype-dwi_run-2_suffix-dwi	2	1	128	128	70	0.082	0.000267	90	True	8	dwi	70	36.0	False	3.0	0.75	j-	9.8	0.034	False	1.875	1.875	2.0
				acquisition-VARIANTDim3SizeVoxelSizeDim3_datatype-dwi_run-1_suffix-dwi__1	acquisition-VARIANTDim3SizeVoxelSizeDim3_datatype-dwi_run-1_suffix-dwi	1	2	128	128	46	0.082	0.000267	90	True	2	dwi	46	35.0	False	3.0	0.75	j-	8.1	0.034	False	1.875	1.875	3.0
				acquisition-VARIANTDim3SizeVoxelSizeDim3_datatype-dwi_run-2_suffix-dwi__1	acquisition-VARIANTDim3SizeVoxelSizeDim3_datatype-dwi_run-2_suffix-dwi	1	2	128	128	46	0.082	0.000267	90	True	2	dwi	46	36.0	False	3.0	0.75	j-	8.1	0.034	False	1.875	1.875	3.0
				acquisition-VARIANTEchoTimeEffectiveEchoSpacingRepetitionTimeTotalReadoutTime_datatype-dwi_run-1_suffix-dwi__1	acquisition-VARIANTEchoTimeEffectiveEchoSpacingRepetitionTimeTotalReadoutTime_datatype-dwi_run-1_suffix-dwi	1	1	128	128	70	0.102	0.0008	90	True	1	dwi	70	35.0	False	3.0	0.75	j-	12.3	0.102	False	1.875	1.875	2.0
				acquisition-VARIANTObliquity_datatype-dwi_run-1_suffix-dwi__1	acquisition-VARIANTObliquity_datatype-dwi_run-1_suffix-dwi	1	1	128	128	70	0.082	0.000267	90	True	1	dwi	70	35.0	True	3.0	0.75	j-	8.1	0.034	False	1.875	1.875	2.0
				acquisition-VARIANTObliquity_datatype-dwi_run-2_suffix-dwi__1	acquisition-VARIANTObliquity_datatype-dwi_run-2_suffix-dwi	1	1	128	128	70	0.082	0.000267	90	True	1	dwi	70	36.0	True	3.0	0.75	j-	8.1	0.034	False	1.875	1.875	2.0
				datatype-fmap_fmap-magnitude1_suffix-magnitude1__1	datatype-fmap_fmap-magnitude1_suffix-magnitude1	1	1504	64	64	44	0.003		60	False	1504	fmap	0	1.0	False		1.0	j-	1.0		True	3.75	3.75	4.0
				datatype-fmap_fmap-magnitude2_suffix-magnitude2__1	datatype-fmap_fmap-magnitude2_suffix-magnitude2	1	1504	64	64	44	0.005		60	False	1504	fmap	0	1.0	False		1.0	j-	1.0		True	3.75	3.75	4.0
				datatype-fmap_fmap-phase1_suffix-phase1__1	datatype-fmap_fmap-phase1_suffix-phase1	1	1504	64	64	44	0.003		60	False	1504	fmap	0	1.0	False		1.0	j-	1.0		True	3.75	3.75	4.0
				datatype-fmap_fmap-phase2_suffix-phase2__1	datatype-fmap_fmap-phase2_suffix-phase2	1	1504	64	64	44	0.005		60	False	1504	fmap	0	1.0	False		1.0	j-	1.0		True	3.75	3.75	4.0
				acquisition-VARIANTUnused_datatype-fmap_fmap-magnitude1_suffix-magnitude1__1	acquisition-VARIANTUnused_datatype-fmap_fmap-magnitude1_suffix-magnitude1	1	4	64	64	44	0.003		60	False	4	fmap	0	1.0	False		1.0	j-	1.0		False	3.75	3.75	4.0
				acquisition-VARIANTUnused_datatype-fmap_fmap-magnitude2_suffix-magnitude2__1	acquisition-VARIANTUnused_datatype-fmap_fmap-magnitude2_suffix-magnitude2	1	4	64	64	44	0.005		60	False	4	fmap	0	1.0	False		1.0	j-	1.0		False	3.75	3.75	4.0
				acquisition-VARIANTUnused_datatype-fmap_fmap-phase1_suffix-phase1__1	acquisition-VARIANTUnused_datatype-fmap_fmap-phase1_suffix-phase1	1	4	64	64	44	0.003		60	False	4	fmap	0	1.0	False		1.0	j-	1.0		False	3.75	3.75	4.0
				acquisition-VARIANTUnused_datatype-fmap_fmap-phase2_suffix-phase2__1	acquisition-VARIANTUnused_datatype-fmap_fmap-phase2_suffix-phase2	1	4	64	64	44	0.005		60	False	4	fmap	0	1.0	False		1.0	j-	1.0		False	3.75	3.75	4.0
				acquisition-VARIANTDim3SizeVoxelSizeDim1VoxelSizeDim2VoxelSizeDim3_datatype-fmap_fmap-magnitude1_suffix-magnitude1__1	acquisition-VARIANTDim3SizeVoxelSizeDim1VoxelSizeDim2VoxelSizeDim3_datatype-fmap_fmap-magnitude1_suffix-magnitude1	1	2	64	64	46	0.003		60	False	2	fmap	0	1.0	False		1.0	j-	1.0		True	3.0	3.0	3.0
				acquisition-VARIANTDim3SizeVoxelSizeDim1VoxelSizeDim2VoxelSizeDim3_datatype-fmap_fmap-magnitude2_suffix-magnitude2__1	acquisition-VARIANTDim3SizeVoxelSizeDim1VoxelSizeDim2VoxelSizeDim3_datatype-fmap_fmap-magnitude2_suffix-magnitude2	1	2	64	64	46	0.005		60	False	2	fmap	0	1.0	False		1.0	j-	1.0		True	3.0	3.0	3.0
				acquisition-VARIANTDim3SizeVoxelSizeDim1VoxelSizeDim2VoxelSizeDim3_datatype-fmap_fmap-phase1_suffix-phase1__1	acquisition-VARIANTDim3SizeVoxelSizeDim1VoxelSizeDim2VoxelSizeDim3_datatype-fmap_fmap-phase1_suffix-phase1	1	2	64	64	46	0.003		60	False	2	fmap	0	1.0	False		1.0	j-	1.0		True	3.0	3.0	3.0
				acquisition-VARIANTDim3SizeVoxelSizeDim1VoxelSizeDim2VoxelSizeDim3_datatype-fmap_fmap-phase2_suffix-phase2__1	acquisition-VARIANTDim3SizeVoxelSizeDim1VoxelSizeDim2VoxelSizeDim3_datatype-fmap_fmap-phase2_suffix-phase2	1	2	64	64	46	0.005		60	False	2	fmap	0	1.0	False		1.0	j-	1.0		True	3.0	3.0	3.0
				acquisition-VARIANTDim3SizeVoxelSizeDim3_datatype-fmap_fmap-magnitude1_suffix-magnitude1__1	acquisition-VARIANTDim3SizeVoxelSizeDim3_datatype-fmap_fmap-magnitude1_suffix-magnitude1	1	2	64	64	46	0.003		60	False	2	fmap	0	1.0	False		1.0	j-	1.0		True	3.75	3.75	3.0
				acquisition-VARIANTDim3SizeVoxelSizeDim3_datatype-fmap_fmap-magnitude2_suffix-magnitude2__1	acquisition-VARIANTDim3SizeVoxelSizeDim3_datatype-fmap_fmap-magnitude2_suffix-magnitude2	1	2	64	64	46	0.005		60	False	2	fmap	0	1.0	False		1.0	j-	1.0		True	3.75	3.75	3.0
				acquisition-VARIANTDim3SizeVoxelSizeDim3_datatype-fmap_fmap-phase1_suffix-phase1__1	acquisition-VARIANTDim3SizeVoxelSizeDim3_datatype-fmap_fmap-phase1_suffix-phase1	1	2	64	64	46	0.003		60	False	2	fmap	0	1.0	False		1.0	j-	1.0		True	3.75	3.75	3.0
				acquisition-VARIANTDim3SizeVoxelSizeDim3_datatype-fmap_fmap-phase2_suffix-phase2__1	acquisition-VARIANTDim3SizeVoxelSizeDim3_datatype-fmap_fmap-phase2_suffix-phase2	1	2	64	64	46	0.005		60	False	2	fmap	0	1.0	False		1.0	j-	1.0		True	3.75	3.75	3.0
				acquisition-VARIANTObliquity_datatype-fmap_fmap-magnitude1_suffix-magnitude1__1	acquisition-VARIANTObliquity_datatype-fmap_fmap-magnitude1_suffix-magnitude1	1	1	64	64	44	0.003		60	False	1	fmap	0	1.0	True		1.0	j-	1.0		True	3.75	3.75	4.0
				acquisition-VARIANTObliquity_datatype-fmap_fmap-magnitude2_suffix-magnitude2__1	acquisition-VARIANTObliquity_datatype-fmap_fmap-magnitude2_suffix-magnitude2	1	1	64	64	44	0.005		60	False	1	fmap	0	1.0	True		1.0	j-	1.0		True	3.75	3.75	4.0
				acquisition-VARIANTObliquity_datatype-fmap_fmap-phase1_suffix-phase1__1	acquisition-VARIANTObliquity_datatype-fmap_fmap-phase1_suffix-phase1	1	1	64	64	44	0.003		60	False	1	fmap	0	1.0	True		1.0	j-	1.0		True	3.75	3.75	4.0
				acquisition-VARIANTObliquity_datatype-fmap_fmap-phase2_suffix-phase2__1	acquisition-VARIANTObliquity_datatype-fmap_fmap-phase2_suffix-phase2	1	1	64	64	44	0.005		60	False	1	fmap	0	1.0	True		1.0	j-	1.0		True	3.75	3.75	4.0
				datatype-func_suffix-bold_task-idemo__1	datatype-func_suffix-bold_task-idemo	1	1457	64	64	46	0.032	0.00055	90	True	1457	func	46	210.0	False		1.0	j-	3.0	0.035	False	3.0	3.0	3.0
				datatype-func_suffix-bold_task-frac2back__1	datatype-func_suffix-bold_task-frac2back	1	1420	64	64	46	0.032	0.00055	90	True	1420	func	46	231.0	False		1.0	j-	3.0	0.035	False	3.0	3.0	3.0
				acquisition-singleband_datatype-func_suffix-bold_task-rest__1	acquisition-singleband_datatype-func_suffix-bold_task-rest	1	1375	64	64	46	0.032	0.00055	90	True	1375	func	46	124.0	False		1.0	j-	3.0	0.035	False	3.0	3.0	3.0
				acquisition-100_datatype-func_suffix-bold_task-rest__1	acquisition-100_datatype-func_suffix-bold_task-rest	1	75	64	64	46	0.032	0.00055	90	True	75	func	46	100.0	False		1.0	j-	3.0	0.035	False	3.0	3.0	3.0
				acquisition-VARIANTNumVolumes_datatype-func_suffix-bold_task-frac2back__1	acquisition-VARIANTNumVolumes_datatype-func_suffix-bold_task-frac2back	1	4	64	64	46	0.032	0.00055	90	True	61	func	46	210.0	False		1.0	j-	3.0	0.035	False	3.0	3.0	3.0
				acquisition-VARIANTNumVolumes_datatype-func_suffix-bold_task-frac2back__2	acquisition-VARIANTNumVolumes_datatype-func_suffix-bold_task-frac2back	2	3	64	64	46	0.032	0.00055	90	True	61	func	46	208.0	False		1.0	j-	3.0	0.035	False	3.0	3.0	3.0
				acquisition-VARIANTNumVolumes_datatype-func_suffix-bold_task-frac2back__3	acquisition-VARIANTNumVolumes_datatype-func_suffix-bold_task-frac2back	3	3	64	64	46	0.032	0.00055	90	True	61	func	46	193.0	False		1.0	j-	3.0	0.035	False	3.0	3.0	3.0
				acquisition-VARIANTNumVolumes_datatype-func_suffix-bold_task-frac2back__4	acquisition-VARIANTNumVolumes_datatype-func_suffix-bold_task-frac2back	4	2	64	64	46	0.032	0.00055	90	True	61	func	46	126.0	False		1.0	j-	3.0	0.035	False	3.0	3.0	3.0
				acquisition-VARIANTNumVolumes_datatype-func_suffix-bold_task-frac2back__5	acquisition-VARIANTNumVolumes_datatype-func_suffix-bold_task-frac2back	5	2	64	64	46	0.032	0.00055	90	True	61	func	46	113.0	False		1.0	j-	3.0	0.035	False	3.0	3.0	3.0
				acquisition-VARIANTNumVolumes_datatype-func_suffix-bold_task-frac2back__6	acquisition-VARIANTNumVolumes_datatype-func_suffix-bold_task-frac2back	6	2	64	64	46	0.032	0.00055	90	True	61	func	46	89.0	False		1.0	j-	3.0	0.035	False	3.0	3.0	3.0
				acquisition-VARIANTNumVolumes_datatype-func_suffix-bold_task-frac2back__7	acquisition-VARIANTNumVolumes_datatype-func_suffix-bold_task-frac2back	7	2	64	64	46	0.032	0.00055	90	True	61	func	46	186.0	False		1.0	j-	3.0	0.035	False	3.0	3.0	3.0
				acquisition-VARIANTNumVolumes_datatype-func_suffix-bold_task-frac2back__8	acquisition-VARIANTNumVolumes_datatype-func_suffix-bold_task-frac2back	8	1	64	64	46	0.032	0.00055	90	True	61	func	46	140.0	False		1.0	j-	3.0	0.035	False	3.0	3.0	3.0
				acquisition-VARIANTNumVolumes_datatype-func_suffix-bold_task-frac2back__9	acquisition-VARIANTNumVolumes_datatype-func_suffix-bold_task-frac2back	9	1	64	64	46	0.032	0.00055	90	True	61	func	46	88.0	False		1.0	j-	3.0	0.035	False	3.0	3.0	3.0
				acquisition-VARIANTNumVolumes_datatype-func_suffix-bold_task-frac2back__10	acquisition-VARIANTNumVolumes_datatype-func_suffix-bold_task-frac2back	10	1	64	64	46	0.032	0.00055	90	True	61	func	46	175.0	False		1.0	j-	3.0	0.035	False	3.0	3.0	3.0
				acquisition-VARIANTNumVolumes_datatype-func_suffix-bold_task-frac2back__11	acquisition-VARIANTNumVolumes_datatype-func_suffix-bold_task-frac2back	11	1	64	64	46	0.032	0.00055	90	True	61	func	46	157.0	False		1.0	j-	3.0	0.035	False	3.0	3.0	3.0
				acquisition-VARIANTNumVolumes_datatype-func_suffix-bold_task-frac2back__12	acquisition-VARIANTNumVolumes_datatype-func_suffix-bold_task-frac2back	12	1	64	64	46	0.032	0.00055	90	True	61	func	46	78.0	False		1.0	j-	3.0	0.035	False	3.0	3.0	3.0
				acquisition-VARIANTNumVolumes_datatype-func_suffix-bold_task-frac2back__13	acquisition-VARIANTNumVolumes_datatype-func_suffix-bold_task-frac2back	13	1	64	64	46	0.032	0.00055	90	True	61	func	46	76.0	False		1.0	j-	3.0	0.035	False	3.0	3.0	3.0
				acquisition-VARIANTNumVolumes_datatype-func_suffix-bold_task-frac2back__14	acquisition-VARIANTNumVolumes_datatype-func_suffix-bold_task-frac2back	14	1	64	64	46	0.032	0.00055	90	True	61	func	46	108.0	False		1.0	j-	3.0	0.035	False	3.0	3.0	3.0
				acquisition-VARIANTNumVolumes_datatype-func_suffix-bold_task-frac2back__15	acquisition-VARIANTNumVolumes_datatype-func_suffix-bold_task-frac2back	15	1	64	64	46	0.032	0.00055	90	True	61	func	46	183.0	False		1.0	j-	3.0	0.035	False	3.0	3.0	3.0
				acquisition-VARIANTNumVolumes_datatype-func_suffix-bold_task-frac2back__16	acquisition-VARIANTNumVolumes_datatype-func_suffix-bold_task-frac2back	16	1	64	64	46	0.032	0.00055	90	True	61	func	46	200.0	False		1.0	j-	3.0	0.035	False	3.0	3.0	3.0
				acquisition-VARIANTNumVolumes_datatype-func_suffix-bold_task-frac2back__17	acquisition-VARIANTNumVolumes_datatype-func_suffix-bold_task-frac2back	17	1	64	64	46	0.032	0.00055	90	True	61	func	46	191.0	False		1.0	j-	3.0	0.035	False	3.0	3.0	3.0
				acquisition-VARIANTNumVolumes_datatype-func_suffix-bold_task-frac2back__18	acquisition-VARIANTNumVolumes_datatype-func_suffix-bold_task-frac2back	18	1	64	64	46	0.032	0.00055	90	True	61	func	46	187.0	False		1.0	j-	3.0	0.035	False	3.0	3.0	3.0
				acquisition-VARIANTNumVolumes_datatype-func_suffix-bold_task-frac2back__19	acquisition-VARIANTNumVolumes_datatype-func_suffix-bold_task-frac2back	19	1	64	64	46	0.032	0.00055	90	True	61	func	46	156.0	False		1.0	j-	3.0	0.035	False	3.0	3.0	3.0
				acquisition-VARIANTNumVolumes_datatype-func_suffix-bold_task-frac2back__20	acquisition-VARIANTNumVolumes_datatype-func_suffix-bold_task-frac2back	20	1	64	64	46	0.032	0.00055	90	True	61	func	46	101.0	False		1.0	j-	3.0	0.035	False	3.0	3.0	3.0
				acquisition-VARIANTNumVolumes_datatype-func_suffix-bold_task-frac2back__21	acquisition-VARIANTNumVolumes_datatype-func_suffix-bold_task-frac2back	21	1	64	64	46	0.032	0.00055	90	True	61	func	46	205.0	False		1.0	j-	3.0	0.035	False	3.0	3.0	3.0
				acquisition-VARIANTNumVolumes_datatype-func_suffix-bold_task-frac2back__22	acquisition-VARIANTNumVolumes_datatype-func_suffix-bold_task-frac2back	22	1	64	64	46	0.032	0.00055	90	True	61	func	46	180.0	False		1.0	j-	3.0	0.035	False	3.0	3.0	3.0
				acquisition-VARIANTNumVolumes_datatype-func_suffix-bold_task-frac2back__23	acquisition-VARIANTNumVolumes_datatype-func_suffix-bold_task-frac2back	23	1	64	64	46	0.032	0.00055	90	True	61	func	46	218.0	False		1.0	j-	3.0	0.035	False	3.0	3.0	3.0
				acquisition-VARIANTNumVolumes_datatype-func_suffix-bold_task-frac2back__24	acquisition-VARIANTNumVolumes_datatype-func_suffix-bold_task-frac2back	24	1	64	64	46	0.032	0.00055	90	True	61	func	46	225.0	False		1.0	j-	3.0	0.035	False	3.0	3.0	3.0
				acquisition-VARIANTNumVolumes_datatype-func_suffix-bold_task-frac2back__25	acquisition-VARIANTNumVolumes_datatype-func_suffix-bold_task-frac2back	25	1	64	64	46	0.032	0.00055	90	True	61	func	46	149.0	False		1.0	j-	3.0	0.035	False	3.0	3.0	3.0
				acquisition-VARIANTNumVolumes_datatype-func_suffix-bold_task-frac2back__26	acquisition-VARIANTNumVolumes_datatype-func_suffix-bold_task-frac2back	26	1	64	64	46	0.032	0.00055	90	True	61	func	46	111.0	False		1.0	j-	3.0	0.035	False	3.0	3.0	3.0
				acquisition-VARIANTNumVolumes_datatype-func_suffix-bold_task-frac2back__27	acquisition-VARIANTNumVolumes_datatype-func_suffix-bold_task-frac2back	27	1	64	64	46	0.032	0.00055	90	True	61	func	46	103.0	False		1.0	j-	3.0	0.035	False	3.0	3.0	3.0
				acquisition-VARIANTNumVolumes_datatype-func_suffix-bold_task-frac2back__28	acquisition-VARIANTNumVolumes_datatype-func_suffix-bold_task-frac2back	28	1	64	64	46	0.032	0.00055	90	True	61	func	46	134.0	False		1.0	j-	3.0	0.035	False	3.0	3.0	3.0
				acquisition-VARIANTNumVolumes_datatype-func_suffix-bold_task-frac2back__29	acquisition-VARIANTNumVolumes_datatype-func_suffix-bold_task-frac2back	29	1	64	64	46	0.032	0.00055	90	True	61	func	46	170.0	False		1.0	j-	3.0	0.035	False	3.0	3.0	3.0
				acquisition-VARIANTNumVolumes_datatype-func_suffix-bold_task-frac2back__30	acquisition-VARIANTNumVolumes_datatype-func_suffix-bold_task-frac2back	30	1	64	64	46	0.032	0.00055	90	True	61	func	46	141.0	False		1.0	j-	3.0	0.035	False	3.0	3.0	3.0
				acquisition-VARIANTNumVolumes_datatype-func_suffix-bold_task-frac2back__31	acquisition-VARIANTNumVolumes_datatype-func_suffix-bold_task-frac2back	31	1	64	64	46	0.032	0.00055	90	True	61	func	46	132.0	False		1.0	j-	3.0	0.035	False	3.0	3.0	3.0
				acquisition-VARIANTNumVolumes_datatype-func_suffix-bold_task-frac2back__32	acquisition-VARIANTNumVolumes_datatype-func_suffix-bold_task-frac2back	32	1	64	64	46	0.032	0.00055	90	True	61	func	46	115.0	False		1.0	j-	3.0	0.035	False	3.0	3.0	3.0
				acquisition-VARIANTNumVolumes_datatype-func_suffix-bold_task-frac2back__33	acquisition-VARIANTNumVolumes_datatype-func_suffix-bold_task-frac2back	33	1	64	64	46	0.032	0.00055	90	True	61	func	46	154.0	False		1.0	j-	3.0	0.035	False	3.0	3.0	3.0
				acquisition-VARIANTNumVolumes_datatype-func_suffix-bold_task-frac2back__34	acquisition-VARIANTNumVolumes_datatype-func_suffix-bold_task-frac2back	34	1	64	64	46	0.032	0.00055	90	True	61	func	46	110.0	False		1.0	j-	3.0	0.035	False	3.0	3.0	3.0
				acquisition-VARIANTNumVolumes_datatype-func_suffix-bold_task-frac2back__35	acquisition-VARIANTNumVolumes_datatype-func_suffix-bold_task-frac2back	35	1	64	64	46	0.032	0.00055	90	True	61	func	46	227.0	False		1.0	j-	3.0	0.035	False	3.0	3.0	3.0
				acquisition-VARIANTNumVolumes_datatype-func_suffix-bold_task-frac2back__36	acquisition-VARIANTNumVolumes_datatype-func_suffix-bold_task-frac2back	36	1	64	64	46	0.032	0.00055	90	True	61	func	46	129.0	False		1.0	j-	3.0	0.035	False	3.0	3.0	3.0
				acquisition-VARIANTNumVolumes_datatype-func_suffix-bold_task-frac2back__37	acquisition-VARIANTNumVolumes_datatype-func_suffix-bold_task-frac2back	37	1	64	64	46	0.032	0.00055	90	True	61	func	46	72.0	False		1.0	j-	3.0	0.035	False	3.0	3.0	3.0
				acquisition-VARIANTNumVolumes_datatype-func_suffix-bold_task-frac2back__38	acquisition-VARIANTNumVolumes_datatype-func_suffix-bold_task-frac2back	38	1	64	64	46	0.032	0.00055	90	True	61	func	46	201.0	False		1.0	j-	3.0	0.035	False	3.0	3.0	3.0
				acquisition-VARIANTNumVolumes_datatype-func_suffix-bold_task-frac2back__39	acquisition-VARIANTNumVolumes_datatype-func_suffix-bold_task-frac2back	39	1	64	64	46	0.032	0.00055	90	True	61	func	46	143.0	False		1.0	j-	3.0	0.035	False	3.0	3.0	3.0
				acquisition-VARIANTNumVolumes_datatype-func_suffix-bold_task-frac2back__40	acquisition-VARIANTNumVolumes_datatype-func_suffix-bold_task-frac2back	40	1	64	64	46	0.032	0.00055	90	True	61	func	46	138.0	False		1.0	j-	3.0	0.035	False	3.0	3.0	3.0
				acquisition-VARIANTNumVolumes_datatype-func_suffix-bold_task-frac2back__41	acquisition-VARIANTNumVolumes_datatype-func_suffix-bold_task-frac2back	41	1	64	64	46	0.032	0.00055	90	True	61	func	46	105.0	False		1.0	j-	3.0	0.035	False	3.0	3.0	3.0
				acquisition-VARIANTNumVolumes_datatype-func_suffix-bold_task-frac2back__42	acquisition-VARIANTNumVolumes_datatype-func_suffix-bold_task-frac2back	42	1	64	64	46	0.032	0.00055	90	True	61	func	46	151.0	False		1.0	j-	3.0	0.035	False	3.0	3.0	3.0
				acquisition-VARIANTNumVolumes_datatype-func_suffix-bold_task-frac2back__43	acquisition-VARIANTNumVolumes_datatype-func_suffix-bold_task-frac2back	43	1	64	64	46	0.032	0.00055	90	True	61	func	46	226.0	False		1.0	j-	3.0	0.035	False	3.0	3.0	3.0
				acquisition-VARIANTNumVolumes_datatype-func_suffix-bold_task-frac2back__44	acquisition-VARIANTNumVolumes_datatype-func_suffix-bold_task-frac2back	44	1	64	64	46	0.032	0.00055	90	True	61	func	46	91.0	False		1.0	j-	3.0	0.035	False	3.0	3.0	3.0
				acquisition-VARIANTNumVolumes_datatype-func_suffix-bold_task-frac2back__45	acquisition-VARIANTNumVolumes_datatype-func_suffix-bold_task-frac2back	45	1	64	64	46	0.032	0.00055	90	True	61	func	46	109.0	False		1.0	j-	3.0	0.035	False	3.0	3.0	3.0
				acquisition-VARIANTNumVolumes_datatype-func_suffix-bold_task-frac2back__46	acquisition-VARIANTNumVolumes_datatype-func_suffix-bold_task-frac2back	46	1	64	64	46	0.032	0.00055	90	True	61	func	46	167.0	False		1.0	j-	3.0	0.035	False	3.0	3.0	3.0
				acquisition-VARIANTNumVolumes_datatype-func_suffix-bold_task-frac2back__47	acquisition-VARIANTNumVolumes_datatype-func_suffix-bold_task-frac2back	47	1	64	64	46	0.032	0.00055	90	True	61	func	46	73.0	False		1.0	j-	3.0	0.035	False	3.0	3.0	3.0
				acquisition-VARIANTNumVolumes_datatype-func_suffix-bold_task-frac2back__48	acquisition-VARIANTNumVolumes_datatype-func_suffix-bold_task-frac2back	48	1	64	64	46	0.032	0.00055	90	True	61	func	46	125.0	False		1.0	j-	3.0	0.035	False	3.0	3.0	3.0
				acquisition-VARIANTNumVolumes_datatype-func_suffix-bold_task-frac2back__49	acquisition-VARIANTNumVolumes_datatype-func_suffix-bold_task-frac2back	49	1	64	64	46	0.032	0.00055	90	True	61	func	46	195.0	False		1.0	j-	3.0	0.035	False	3.0	3.0	3.0
				acquisition-VARIANTNumVolumes_datatype-func_suffix-bold_task-frac2back__50	acquisition-VARIANTNumVolumes_datatype-func_suffix-bold_task-frac2back	50	1	64	64	46	0.032	0.00055	90	True	61	func	46	84.0	False		1.0	j-	3.0	0.035	False	3.0	3.0	3.0
				acquisition-VARIANTNoFmap_datatype-func_suffix-bold_task-idemo__1	acquisition-VARIANTNoFmap_datatype-func_suffix-bold_task-idemo	1	43	64	64	46	0.032	0.00055	90	False	43	func	46	210.0	False		1.0	j-	3.0	0.035	False	3.0	3.0	3.0
				acquisition-VARIANTNoFmap_datatype-func_suffix-bold_task-frac2back__1	acquisition-VARIANTNoFmap_datatype-func_suffix-bold_task-frac2back	1	37	64	64	46	0.032	0.00055	90	False	37	func	46	231.0	False		1.0	j-	3.0	0.035	False	3.0	3.0	3.0
				acquisition-singlebandVARIANTNoFmap_datatype-func_suffix-bold_task-rest__1	acquisition-singlebandVARIANTNoFmap_datatype-func_suffix-bold_task-rest	1	22	64	64	46	0.032	0.00055	90	False	22	func	46	124.0	False		1.0	j-	3.0	0.035	False	3.0	3.0	3.0
				acquisition-VARIANTNumVolumes_datatype-func_suffix-bold_task-idemo__1	acquisition-VARIANTNumVolumes_datatype-func_suffix-bold_task-idemo	1	2	64	64	46	0.032	0.00055	90	True	20	func	46	87.0	False		1.0	j-	3.0	0.035	False	3.0	3.0	3.0
				acquisition-VARIANTNumVolumes_datatype-func_suffix-bold_task-idemo__2	acquisition-VARIANTNumVolumes_datatype-func_suffix-bold_task-idemo	2	1	64	64	46	0.032	0.00055	90	True	20	func	46	140.0	False		1.0	j-	3.0	0.035	False	3.0	3.0	3.0
				acquisition-VARIANTNumVolumes_datatype-func_suffix-bold_task-idemo__3	acquisition-VARIANTNumVolumes_datatype-func_suffix-bold_task-idemo	3	1	64	64	46	0.032	0.00055	90	True	20	func	46	138.0	False		1.0	j-	3.0	0.035	False	3.0	3.0	3.0
				acquisition-VARIANTNumVolumes_datatype-func_suffix-bold_task-idemo__4	acquisition-VARIANTNumVolumes_datatype-func_suffix-bold_task-idemo	4	1	64	64	46	0.032	0.00055	90	True	20	func	46	151.0	False		1.0	j-	3.0	0.035	False	3.0	3.0	3.0
				acquisition-VARIANTNumVolumes_datatype-func_suffix-bold_task-idemo__5	acquisition-VARIANTNumVolumes_datatype-func_suffix-bold_task-idemo	5	1	64	64	46	0.032	0.00055	90	True	20	func	46	193.0	False		1.0	j-	3.0	0.035	False	3.0	3.0	3.0
				acquisition-VARIANTNumVolumes_datatype-func_suffix-bold_task-idemo__6	acquisition-VARIANTNumVolumes_datatype-func_suffix-bold_task-idemo	6	1	64	64	46	0.032	0.00055	90	True	20	func	46	131.0	False		1.0	j-	3.0	0.035	False	3.0	3.0	3.0
				acquisition-VARIANTNumVolumes_datatype-func_suffix-bold_task-idemo__7	acquisition-VARIANTNumVolumes_datatype-func_suffix-bold_task-idemo	7	1	64	64	46	0.032	0.00055	90	True	20	func	46	135.0	False		1.0	j-	3.0	0.035	False	3.0	3.0	3.0
				acquisition-VARIANTNumVolumes_datatype-func_suffix-bold_task-idemo__8	acquisition-VARIANTNumVolumes_datatype-func_suffix-bold_task-idemo	8	1	64	64	46	0.032	0.00055	90	True	20	func	46	172.0	False		1.0	j-	3.0	0.035	False	3.0	3.0	3.0
				acquisition-VARIANTNumVolumes_datatype-func_suffix-bold_task-idemo__9	acquisition-VARIANTNumVolumes_datatype-func_suffix-bold_task-idemo	9	1	64	64	46	0.032	0.00055	90	True	20	func	46	83.0	False		1.0	j-	3.0	0.035	False	3.0	3.0	3.0
				acquisition-VARIANTNumVolumes_datatype-func_suffix-bold_task-idemo__10	acquisition-VARIANTNumVolumes_datatype-func_suffix-bold_task-idemo	10	1	64	64	46	0.032	0.00055	90	True	20	func	46	115.0	False		1.0	j-	3.0	0.035	False	3.0	3.0	3.0
				acquisition-VARIANTNumVolumes_datatype-func_suffix-bold_task-idemo__11	acquisition-VARIANTNumVolumes_datatype-func_suffix-bold_task-idemo	11	1	64	64	46	0.032	0.00055	90	True	20	func	46	209.0	False		1.0	j-	3.0	0.035	False	3.0	3.0	3.0
				acquisition-VARIANTNumVolumes_datatype-func_suffix-bold_task-idemo__12	acquisition-VARIANTNumVolumes_datatype-func_suffix-bold_task-idemo	12	1	64	64	46	0.032	0.00055	90	True	20	func	46	187.0	False		1.0	j-	3.0	0.035	False	3.0	3.0	3.0
				acquisition-VARIANTNumVolumes_datatype-func_suffix-bold_task-idemo__13	acquisition-VARIANTNumVolumes_datatype-func_suffix-bold_task-idemo	13	1	64	64	46	0.032	0.00055	90	True	20	func	46	119.0	False		1.0	j-	3.0	0.035	False	3.0	3.0	3.0
				acquisition-VARIANTNumVolumes_datatype-func_suffix-bold_task-idemo__14	acquisition-VARIANTNumVolumes_datatype-func_suffix-bold_task-idemo	14	1	64	64	46	0.032	0.00055	90	True	20	func	46	179.0	False		1.0	j-	3.0	0.035	False	3.0	3.0	3.0
				acquisition-VARIANTNumVolumes_datatype-func_suffix-bold_task-idemo__15	acquisition-VARIANTNumVolumes_datatype-func_suffix-bold_task-idemo	15	1	64	64	46	0.032	0.00055	90	True	20	func	46	231.0	False		1.0	j-	3.0	0.035	False	3.0	3.0	3.0
				acquisition-VARIANTNumVolumes_datatype-func_suffix-bold_task-idemo__16	acquisition-VARIANTNumVolumes_datatype-func_suffix-bold_task-idemo	16	1	64	64	46	0.032	0.00055	90	True	20	func	46	170.0	False		1.0	j-	3.0	0.035	False	3.0	3.0	3.0
				acquisition-VARIANTNumVolumes_datatype-func_suffix-bold_task-idemo__17	acquisition-VARIANTNumVolumes_datatype-func_suffix-bold_task-idemo	17	1	64	64	46	0.032	0.00055	90	True	20	func	46	160.0	False		1.0	j-	3.0	0.035	False	3.0	3.0	3.0
				acquisition-VARIANTNumVolumes_datatype-func_suffix-bold_task-idemo__18	acquisition-VARIANTNumVolumes_datatype-func_suffix-bold_task-idemo	18	1	64	64	46	0.032	0.00055	90	True	20	func	46	128.0	False		1.0	j-	3.0	0.035	False	3.0	3.0	3.0
				acquisition-VARIANTNumVolumes_datatype-func_suffix-bold_task-idemo__19	acquisition-VARIANTNumVolumes_datatype-func_suffix-bold_task-idemo	19	1	64	64	46	0.032	0.00055	90	True	20	func	46	205.0	False		1.0	j-	3.0	0.035	False	3.0	3.0	3.0
				acquisition-singlebandVARIANTNumVolumes_datatype-func_suffix-bold_task-rest__1	acquisition-singlebandVARIANTNumVolumes_datatype-func_suffix-bold_task-rest	1	8	64	64	46	0.032	0.00055	90	True	20	func	46	204.0	False		1.0	j-	3.0	0.035	False	3.0	3.0	3.0
				acquisition-singlebandVARIANTNumVolumes_datatype-func_suffix-bold_task-rest__2	acquisition-singlebandVARIANTNumVolumes_datatype-func_suffix-bold_task-rest	2	1	64	64	46	0.032	0.00055	90	True	20	func	46	123.0	False		1.0	j-	3.0	0.035	False	3.0	3.0	3.0
				acquisition-singlebandVARIANTNumVolumes_datatype-func_suffix-bold_task-rest__3	acquisition-singlebandVARIANTNumVolumes_datatype-func_suffix-bold_task-rest	3	1	64	64	46	0.032	0.00055	90	True	20	func	46	99.0	False		1.0	j-	3.0	0.035	False	3.0	3.0	3.0
				acquisition-singlebandVARIANTNumVolumes_datatype-func_suffix-bold_task-rest__4	acquisition-singlebandVARIANTNumVolumes_datatype-func_suffix-bold_task-rest	4	1	64	64	46	0.032	0.00055	90	True	20	func	46	83.0	False		1.0	j-	3.0	0.035	False	3.0	3.0	3.0
				acquisition-singlebandVARIANTNumVolumes_datatype-func_suffix-bold_task-rest__5	acquisition-singlebandVARIANTNumVolumes_datatype-func_suffix-bold_task-rest	5	1	64	64	46	0.032	0.00055	90	True	20	func	46	107.0	False		1.0	j-	3.0	0.035	False	3.0	3.0	3.0
				acquisition-singlebandVARIANTNumVolumes_datatype-func_suffix-bold_task-rest__6	acquisition-singlebandVARIANTNumVolumes_datatype-func_suffix-bold_task-rest	6	1	64	64	46	0.032	0.00055	90	True	20	func	46	62.0	False		1.0	j-	3.0	0.035	False	3.0	3.0	3.0
				acquisition-singlebandVARIANTNumVolumes_datatype-func_suffix-bold_task-rest__7	acquisition-singlebandVARIANTNumVolumes_datatype-func_suffix-bold_task-rest	7	1	64	64	46	0.032	0.00055	90	True	20	func	46	84.0	False		1.0	j-	3.0	0.035	False	3.0	3.0	3.0
				acquisition-singlebandVARIANTNumVolumes_datatype-func_suffix-bold_task-rest__8	acquisition-singlebandVARIANTNumVolumes_datatype-func_suffix-bold_task-rest	8	1	64	64	46	0.032	0.00055	90	True	20	func	46	86.0	False		1.0	j-	3.0	0.035	False	3.0	3.0	3.0
				acquisition-singlebandVARIANTNumVolumes_datatype-func_suffix-bold_task-rest__9	acquisition-singlebandVARIANTNumVolumes_datatype-func_suffix-bold_task-rest	9	1	64	64	46	0.032	0.00055	90	True	20	func	46	101.0	False		1.0	j-	3.0	0.035	False	3.0	3.0	3.0
				acquisition-singlebandVARIANTNumVolumes_datatype-func_suffix-bold_task-rest__10	acquisition-singlebandVARIANTNumVolumes_datatype-func_suffix-bold_task-rest	10	1	64	64	46	0.032	0.00055	90	True	20	func	46	73.0	False		1.0	j-	3.0	0.035	False	3.0	3.0	3.0
				acquisition-singlebandVARIANTNumVolumes_datatype-func_suffix-bold_task-rest__11	acquisition-singlebandVARIANTNumVolumes_datatype-func_suffix-bold_task-rest	11	1	64	64	46	0.032	0.00055	90	True	20	func	46	108.0	False		1.0	j-	3.0	0.035	False	3.0	3.0	3.0
				acquisition-singlebandVARIANTNumVolumes_datatype-func_suffix-bold_task-rest__12	acquisition-singlebandVARIANTNumVolumes_datatype-func_suffix-bold_task-rest	12	1	64	64	46	0.032	0.00055	90	True	20	func	46	97.0	False		1.0	j-	3.0	0.035	False	3.0	3.0	3.0
				acquisition-singlebandVARIANTNumVolumes_datatype-func_suffix-bold_task-rest__13	acquisition-singlebandVARIANTNumVolumes_datatype-func_suffix-bold_task-rest	13	1	64	64	46	0.032	0.00055	90	True	20	func	46	88.0	False		1.0	j-	3.0	0.035	False	3.0	3.0	3.0
				acquisition-VARIANTNumVolumesNoFmap_datatype-func_suffix-bold_task-frac2back__1	acquisition-VARIANTNumVolumesNoFmap_datatype-func_suffix-bold_task-frac2back	1	2	64	64	46	0.032	0.00055	90	False	10	func	46	180.0	False		1.0	j-	3.0	0.035	False	3.0	3.0	3.0
				acquisition-VARIANTNumVolumesNoFmap_datatype-func_suffix-bold_task-frac2back__2	acquisition-VARIANTNumVolumesNoFmap_datatype-func_suffix-bold_task-frac2back	2	1	64	64	46	0.032	0.00055	90	False	10	func	46	183.0	False		1.0	j-	3.0	0.035	False	3.0	3.0	3.0
				acquisition-VARIANTNumVolumesNoFmap_datatype-func_suffix-bold_task-frac2back__3	acquisition-VARIANTNumVolumesNoFmap_datatype-func_suffix-bold_task-frac2back	3	1	64	64	46	0.032	0.00055	90	False	10	func	46	81.0	False		1.0	j-	3.0	0.035	False	3.0	3.0	3.0
				acquisition-VARIANTNumVolumesNoFmap_datatype-func_suffix-bold_task-frac2back__4	acquisition-VARIANTNumVolumesNoFmap_datatype-func_suffix-bold_task-frac2back	4	1	64	64	46	0.032	0.00055	90	False	10	func	46	153.0	False		1.0	j-	3.0	0.035	False	3.0	3.0	3.0
				acquisition-VARIANTNumVolumesNoFmap_datatype-func_suffix-bold_task-frac2back__5	acquisition-VARIANTNumVolumesNoFmap_datatype-func_suffix-bold_task-frac2back	5	1	64	64	46	0.032	0.00055	90	False	10	func	46	98.0	False		1.0	j-	3.0	0.035	False	3.0	3.0	3.0
				acquisition-VARIANTNumVolumesNoFmap_datatype-func_suffix-bold_task-frac2back__6	acquisition-VARIANTNumVolumesNoFmap_datatype-func_suffix-bold_task-frac2back	6	1	64	64	46	0.032	0.00055	90	False	10	func	46	227.0	False		1.0	j-	3.0	0.035	False	3.0	3.0	3.0
				acquisition-VARIANTNumVolumesNoFmap_datatype-func_suffix-bold_task-frac2back__7	acquisition-VARIANTNumVolumesNoFmap_datatype-func_suffix-bold_task-frac2back	7	1	64	64	46	0.032	0.00055	90	False	10	func	46	195.0	False		1.0	j-	3.0	0.035	False	3.0	3.0	3.0
				acquisition-VARIANTNumVolumesNoFmap_datatype-func_suffix-bold_task-frac2back__8	acquisition-VARIANTNumVolumesNoFmap_datatype-func_suffix-bold_task-frac2back	8	1	64	64	46	0.032	0.00055	90	False	10	func	46	207.0	False		1.0	j-	3.0	0.035	False	3.0	3.0	3.0
				acquisition-VARIANTNumVolumesNoFmap_datatype-func_suffix-bold_task-frac2back__9	acquisition-VARIANTNumVolumesNoFmap_datatype-func_suffix-bold_task-frac2back	9	1	64	64	46	0.032	0.00055	90	False	10	func	46	117.0	False		1.0	j-	3.0	0.035	False	3.0	3.0	3.0
				acquisition-VARIANTNumVolumesNoFmap_datatype-func_suffix-bold_task-idemo__1	acquisition-VARIANTNumVolumesNoFmap_datatype-func_suffix-bold_task-idemo	1	1	64	64	46	0.032	0.00055	90	False	6	func	46	157.0	False		1.0	j-	3.0	0.035	False	3.0	3.0	3.0
				acquisition-VARIANTNumVolumesNoFmap_datatype-func_suffix-bold_task-idemo__2	acquisition-VARIANTNumVolumesNoFmap_datatype-func_suffix-bold_task-idemo	2	1	64	64	46	0.032	0.00055	90	False	6	func	46	98.0	False		1.0	j-	3.0	0.035	False	3.0	3.0	3.0
				acquisition-VARIANTNumVolumesNoFmap_datatype-func_suffix-bold_task-idemo__3	acquisition-VARIANTNumVolumesNoFmap_datatype-func_suffix-bold_task-idemo	3	1	64	64	46	0.032	0.00055	90	False	6	func	46	176.0	False		1.0	j-	3.0	0.035	False	3.0	3.0	3.0
				acquisition-VARIANTNumVolumesNoFmap_datatype-func_suffix-bold_task-idemo__4	acquisition-VARIANTNumVolumesNoFmap_datatype-func_suffix-bold_task-idemo	4	1	64	64	46	0.032	0.00055	90	False	6	func	46	126.0	False		1.0	j-	3.0	0.035	False	3.0	3.0	3.0
				acquisition-VARIANTNumVolumesNoFmap_datatype-func_suffix-bold_task-idemo__5	acquisition-VARIANTNumVolumesNoFmap_datatype-func_suffix-bold_task-idemo	5	1	64	64	46	0.032	0.00055	90	False	6	func	46	102.0	False		1.0	j-	3.0	0.035	False	3.0	3.0	3.0
				acquisition-VARIANTNumVolumesNoFmap_datatype-func_suffix-bold_task-idemo__6	acquisition-VARIANTNumVolumesNoFmap_datatype-func_suffix-bold_task-idemo	6	1	64	64	46	0.032	0.00055	90	False	6	func	46	125.0	False		1.0	j-	3.0	0.035	False	3.0	3.0	3.0
				acquisition-100VARIANTNoFmap_datatype-func_suffix-bold_task-rest__1	acquisition-100VARIANTNoFmap_datatype-func_suffix-bold_task-rest	1	2	64	64	46	0.032	0.00055	90	False	2	func	46	100.0	False		1.0	j-	3.0	0.035	False	3.0	3.0	3.0
				acquisition-VARIANTObliquity_datatype-func_suffix-bold_task-frac2back__1	acquisition-VARIANTObliquity_datatype-func_suffix-bold_task-frac2back	1	1	64	64	46	0.032	0.00055	90	True	1	func	46	231.0	True		1.0	j-	3.0	0.035	False	3.0	3.0	3.0
				acquisition-VARIANTObliquity_datatype-func_suffix-bold_task-idemo__1	acquisition-VARIANTObliquity_datatype-func_suffix-bold_task-idemo	1	1	64	64	46	0.032	0.00055	90	True	1	func	46	210.0	True		1.0	j-	3.0	0.035	False	3.0	3.0	3.0
				acquisition-singlebandVARIANTObliquity_datatype-func_suffix-bold_task-rest__1	acquisition-singlebandVARIANTObliquity_datatype-func_suffix-bold_task-rest	1	1	64	64	46	0.032	0.00055	90	True	1	func	46	124.0	True		1.0	j-	3.0	0.035	False	3.0	3.0	3.0
