## Supplementary Data 2 for "Curation of BIDS (CuBIDS): a workflow and software package for streamlining reproducible curation of large BIDS datasets": 2M_PNC_exemplar_tested_AcqGrouping.csv

subject	session	AcqGroup
sub-1317462	PNC1	1
sub-2830121192	PNC1	1
sub-2824389829	PNC1	1
sub-2823833643	PNC1	1
sub-2819146349	PNC1	1
sub-2816126335	PNC1	1
sub-2814825506	PNC1	1
sub-2808974219	PNC1	1
sub-2804514247	PNC1	1
sub-2799972108	PNC1	1
sub-2791148092	PNC1	1
sub-2788528349	PNC1	1
sub-2785454369	PNC1	1
sub-2781760374	PNC1	1
sub-2780566236	PNC1	1
sub-2774105134	PNC1	1
sub-2828263690	PNC1	1
sub-2832458131	PNC1	1
sub-2763114922	PNC1	1
sub-2905849066	PNC1	1
sub-2901356997	PNC1	1
sub-2896375520	PNC1	1
sub-2895974122	PNC1	1
sub-2894537898	PNC1	1
sub-2893679025	PNC1	1
sub-2886590951	PNC1	1
sub-2885180167	PNC1	1
sub-2884173160	PNC1	1
sub-2880229752	PNC1	1
sub-2876352000	PNC1	1
sub-2864018454	PNC1	1
sub-2861717830	PNC1	1
sub-2860715826	PNC1	1
sub-2852081635	PNC1	1
sub-2851612661	PNC1	1
sub-2842709105	PNC1	1
sub-2766838213	PNC1	1
sub-2762662297	PNC1	1
sub-2906925573	PNC1	1
sub-2714001943	PNC1	1
sub-2711538206	PNC1	1
sub-2710418039	PNC1	1
sub-2710058273	PNC1	1
sub-2709385105	PNC1	1
sub-2706712860	PNC1	1
sub-2705533334	PNC1	1
sub-2696622128	PNC1	1
sub-2694518755	PNC1	1
sub-2691116331	PNC1	1
sub-2691009321	PNC1	1
sub-2689188662	PNC1	1
sub-2675079707	PNC1	1
sub-2671429330	PNC1	1
sub-2670840190	PNC1	1
sub-2670354621	PNC1	1
sub-2715820110	PNC1	1
sub-2718945982	PNC1	1
sub-2762202970	PNC1	1
sub-2719078954	PNC1	1
sub-2758762405	PNC1	1
sub-2758144993	PNC1	1
sub-2755175939	PNC1	1
sub-2753998487	PNC1	1
sub-2748843731	PNC1	1
sub-2748427955	PNC1	1
sub-2748158536	PNC1	1
sub-2745152671	PNC1	1
sub-2742726803	PNC1	1
sub-2741286919	PNC1	1
sub-2740569399	PNC1	1
sub-2739925272	PNC1	1
sub-2739408373	PNC1	1
sub-2734016600	PNC1	1
sub-2729807028	PNC1	1
sub-2726208310	PNC1	1
sub-2720014197	PNC1	1
sub-2906198493	PNC1	1
sub-2657764686	PNC1	1
sub-3128815857	PNC1	1
sub-3123429468	PNC1	1
sub-3117409134	PNC1	1
sub-3117043986	PNC1	1
sub-3112586807	PNC1	1
sub-3109977781	PNC1	1
sub-3104080596	PNC1	1
sub-3100094802	PNC1	1
sub-3095311898	PNC1	1
sub-3091757174	PNC1	1
sub-3090659941	PNC1	1
sub-3082686752	PNC1	1
sub-3081556774	PNC1	1
sub-3133368442	PNC1	1
sub-3138616935	PNC1	1
sub-3066751024	PNC1	1
sub-3204472167	PNC1	1
sub-3194463561	PNC1	1
sub-3194237272	PNC1	1
sub-3192540230	PNC1	1
sub-3190862186	PNC1	1
sub-3190586154	PNC1	1
sub-3185171421	PNC1	1
sub-3182049011	PNC1	1
sub-3177113419	PNC1	1
sub-3175244541	PNC1	1
sub-3172989359	PNC1	1
sub-3171575673	PNC1	1
sub-3170512105	PNC1	1
sub-3165713481	PNC1	1
sub-3148192122	PNC1	1
sub-3147576269	PNC1	1
sub-2919917027	PNC1	1
sub-2979786632	PNC1	1
sub-2972126748	PNC1	1
sub-2970389523	PNC1	1
sub-2967570405	PNC1	1
sub-2967555571	PNC1	1
sub-2951167051	PNC1	1
sub-2947976933	PNC1	1
sub-2943493898	PNC1	1
sub-2939120682	PNC1	1
sub-2934644075	PNC1	1
sub-2933325835	PNC1	1
sub-2932569616	PNC1	1
sub-2929280193	PNC1	1
sub-2928085046	PNC1	1
sub-2925300630	PNC1	1
sub-2978762615	PNC1	1
sub-2981829638	PNC1	1
sub-3060404940	PNC1	1
sub-3055237322	PNC1	1
sub-3052691308	PNC1	1
sub-3039910629	PNC1	1
sub-3038035275	PNC1	1
sub-3035602262	PNC1	1
sub-3032863642	PNC1	1
sub-3030572467	PNC1	1
sub-3029167955	PNC1	1
sub-3022646611	PNC1	1
sub-3017936002	PNC1	1
sub-3016118416	PNC1	1
sub-3014879953	PNC1	1
sub-3010354631	PNC1	1
sub-3010264843	PNC1	1
sub-2996472019	PNC1	1
sub-2990984557	PNC1	1
sub-2988053796	PNC1	1
sub-2657079253	PNC1	1
sub-2074860152	PNC1	1
sub-2272230240	PNC1	1
sub-2269734277	PNC1	1
sub-2262929710	PNC1	1
sub-2259039644	PNC1	1
sub-2258551019	PNC1	1
sub-2256834144	PNC1	1
sub-2253200176	PNC1	1
sub-2248403809	PNC1	1
sub-2247752771	PNC1	1
sub-2242628840	PNC1	1
sub-2240703148	PNC1	1
sub-2239217267	PNC1	1
sub-2235019065	PNC1	1
sub-2225237681	PNC1	1
sub-2222241318	PNC1	1
sub-2280234873	PNC1	1
sub-2209414761	PNC1	1
sub-2285120424	PNC1	1
sub-2323472643	PNC1	1
sub-2322119606	PNC1	1
sub-2321665294	PNC1	1
sub-2319858717	PNC1	1
sub-2319442352	PNC1	1
sub-2318786012	PNC1	1
sub-2318003050	PNC1	1
sub-2312088658	PNC1	1
sub-2311827557	PNC1	1
sub-2311595124	PNC1	1
sub-2308648032	PNC1	1
sub-2305446143	PNC1	1
sub-2305221381	PNC1	1
sub-2299321259	PNC1	1
sub-2298674157	PNC1	1
sub-2295699564	PNC1	1
sub-2293300734	PNC1	1
sub-2289849916	PNC1	1
sub-2215153516	PNC1	1
sub-2333531511	PNC1	1
sub-2154725318	PNC1	1
sub-2151592349	PNC1	1
sub-2148378283	PNC1	1
sub-2146308400	PNC1	1
sub-2133389205	PNC1	1
sub-2131488178	PNC1	1
sub-2129564650	PNC1	1
sub-2112415953	PNC1	1
sub-2112119995	PNC1	1
sub-2108937486	PNC1	1
sub-2108841974	PNC1	1
sub-2105801105	PNC1	1
sub-2103228157	PNC1	1
sub-2093758775	PNC1	1
sub-2087996196	PNC1	1
sub-2152052186	PNC1	1
sub-2202346713	PNC1	1
sub-2194652555	PNC1	1
sub-2192302358	PNC1	1
sub-2184988827	PNC1	1
sub-2182362214	PNC1	1
sub-2180976537	PNC1	1
sub-2180799847	PNC1	1
sub-2180316189	PNC1	1
sub-2175309663	PNC1	1
sub-2172281415	PNC1	1
sub-2171240541	PNC1	1
sub-2171168019	PNC1	1
sub-2170880573	PNC1	1
sub-2170759229	PNC1	1
sub-2166835733	PNC1	1
sub-2333477346	PNC1	1
sub-2654954754	PNC1	1
sub-2585124211	PNC1	1
sub-2556918590	PNC1	1
sub-2555837927	PNC1	1
sub-2551635949	PNC1	1
sub-2539774514	PNC1	1
sub-2539603725	PNC1	1
sub-2537779643	PNC1	1
sub-2533255886	PNC1	1
sub-2529143538	PNC1	1
sub-2518846638	PNC1	1
sub-2511291760	PNC1	1
sub-2508284118	PNC1	1
sub-2507776631	PNC1	1
sub-2499963942	PNC1	1
sub-2498589740	PNC1	1
sub-2470886822	PNC1	1
sub-2564511370	PNC1	1
sub-2586296094	PNC1	1
sub-2588038141	PNC1	1
sub-2650375172	PNC1	1
sub-2649991749	PNC1	1
sub-2647545200	PNC1	1
sub-2646855369	PNC1	1
sub-2645905397	PNC1	1
sub-2639722173	PNC1	1
sub-2625808132	PNC1	1
sub-2620895813	PNC1	1
sub-2614145086	PNC1	1
sub-2613113832	PNC1	1
sub-2610067614	PNC1	1
sub-2604857252	PNC1	1
sub-2593612027	PNC1	1
sub-2589790495	PNC1	1
sub-2588900615	PNC1	1
sub-2588125611	PNC1	1
sub-2469426313	PNC1	1
sub-2464767924	PNC1	1
sub-2333937949	PNC1	1
sub-2404418579	PNC1	1
sub-2402029124	PNC1	1
sub-2398605805	PNC1	1
sub-2397937510	PNC1	1
sub-2397365139	PNC1	1
sub-2394345225	PNC1	1
sub-2392768937	PNC1	1
sub-2390107820	PNC1	1
sub-2385983560	PNC1	1
sub-2375649228	PNC1	1
sub-2374556661	PNC1	1
sub-2367528097	PNC1	1
sub-2365721251	PNC1	1
sub-2359486867	PNC1	1
sub-2351609522	PNC1	1
sub-2344269626	PNC1	1
sub-2340561949	PNC1	1
sub-2336714673	PNC1	1
sub-2403464508	PNC1	1
sub-2404507707	PNC1	1
sub-2461687277	PNC1	1
sub-2449123338	PNC1	1
sub-2446607895	PNC1	1
sub-2442304782	PNC1	1
sub-2437115295	PNC1	1
sub-2435244873	PNC1	1
sub-2433433960	PNC1	1
sub-2428446542	PNC1	1
sub-2425606479	PNC1	1
sub-2424990755	PNC1	1
sub-2422512134	PNC1	1
sub-2420532406	PNC1	1
sub-2413176236	PNC1	1
sub-3209198339	PNC1	1
sub-3213518740	PNC1	1
sub-3902996821	PNC1	1
sub-3901605230	PNC1	1
sub-3896564969	PNC1	1
sub-3891584278	PNC1	1
sub-3888585994	PNC1	1
sub-3885398873	PNC1	1
sub-3880738222	PNC1	1
sub-3880233477	PNC1	1
sub-3876784770	PNC1	1
sub-3870295870	PNC1	1
sub-3870273492	PNC1	1
sub-3869583798	PNC1	1
sub-3867546625	PNC1	1
sub-3866325191	PNC1	1
sub-3859141450	PNC1	1
sub-3906186680	PNC1	1
sub-3909015218	PNC1	1
sub-3851803705	PNC1	1
sub-3914722336	PNC1	1
sub-3970800099	PNC1	1
sub-3932933674	PNC1	1
sub-3931956861	PNC1	1
sub-3930335526	PNC1	1
sub-3926498329	PNC1	1
sub-3925565817	PNC1	1
sub-3925151495	PNC1	1
sub-3923883359	PNC1	1
sub-3921457149	PNC1	1
sub-3917353122	PNC1	1
sub-3915422918	PNC1	1
sub-3856077977	PNC1	1
sub-3847306693	PNC1	1
sub-3984163767	PNC1	1
sub-3800855923	PNC1	1
sub-3782270648	PNC1	1
sub-3778541583	PNC1	1
sub-3778234840	PNC1	1
sub-3777345255	PNC1	1
sub-3769010696	PNC1	1
sub-3763213896	PNC1	1
sub-3761349403	PNC1	1
sub-3756388677	PNC1	1
sub-3753613715	PNC1	1
sub-3753452353	PNC1	1
sub-3749102689	PNC1	1
sub-3748226758	PNC1	1
sub-3747270459	PNC1	1
sub-3746502009	PNC1	1
sub-3745413288	PNC1	1
sub-3744723479	PNC1	1
sub-3744667754	PNC1	1
sub-3744541693	PNC1	1
sub-3793444603	PNC1	1
sub-3806576780	PNC1	1
sub-3846816171	PNC1	1
sub-3807715038	PNC1	1
sub-3840869169	PNC1	1
sub-3840308617	PNC1	1
sub-3837482902	PNC1	1
sub-3836403514	PNC1	1
sub-3830031504	PNC1	1
sub-3829047511	PNC1	1
sub-3827457731	PNC1	1
sub-3822559318	PNC1	1
sub-3818720350	PNC1	1
sub-3816691265	PNC1	1
sub-3815131512	PNC1	1
sub-3813030131	PNC1	1
sub-3810009389	PNC1	1
sub-3809989470	PNC1	1
sub-3809027065	PNC1	1
sub-3808965674	PNC1	1
sub-3982145425	PNC1	1
sub-3985888022	PNC1	1
sub-4211615439	PNC1	1
sub-4199436321	PNC1	1
sub-4198853043	PNC1	1
sub-4197093898	PNC1	1
sub-4196412787	PNC1	1
sub-4196310650	PNC1	1
sub-4193918219	PNC1	1
sub-4190952364	PNC1	1
sub-4187823334	PNC1	1
sub-4187598678	PNC1	1
sub-4182146714	PNC1	1
sub-4177765106	PNC1	1
sub-4174857942	PNC1	1
sub-4172321775	PNC1	1
sub-4167756410	PNC1	1
sub-4164375240	PNC1	1
sub-4163093414	PNC1	1
sub-4208420410	PNC1	1
sub-4215014897	PNC1	1
sub-4160147836	PNC1	1
sub-4216533717	PNC1	1
sub-4288775453	PNC1	1
sub-4288368085	PNC1	1
sub-4286784089	PNC1	1
sub-4285804772	PNC1	1
sub-4285301913	PNC1	1
sub-4284483827	PNC1	1
sub-4284367721	PNC1	1
sub-4276974103	PNC1	1
sub-4269796936	PNC1	1
sub-4269306166	PNC1	1
sub-4264683889	PNC1	1
sub-4259136159	PNC1	1
sub-4250731906	PNC1	1
sub-4240185446	PNC1	1
sub-4239005932	PNC1	1
sub-4238772277	PNC1	1
sub-4160502168	PNC1	1
sub-4144391965	PNC1	1
sub-3991005721	PNC1	1
sub-4083266820	PNC1	1
sub-4069824072	PNC1	1
sub-4069098061	PNC1	1
sub-4065001465	PNC1	1
sub-4063155703	PNC1	1
sub-4061437282	PNC1	1
sub-4060589852	PNC1	1
sub-4040147816	PNC1	1
sub-4039829353	PNC1	1
sub-4031942322	PNC1	1
sub-4026910516	PNC1	1
sub-4026391232	PNC1	1
sub-4020664673	PNC1	1
sub-4016765342	PNC1	1
sub-4006534625	PNC1	1
sub-3996598573	PNC1	1
sub-3995554858	PNC1	1
sub-3993637691	PNC1	1
sub-4083814481	PNC1	1
sub-4137147732	PNC1	1
sub-4137052624	PNC1	1
sub-4136155069	PNC1	1
sub-4135739225	PNC1	1
sub-4133213633	PNC1	1
sub-4118326689	PNC1	1
sub-4117238293	PNC1	1
sub-4113417726	PNC1	1
sub-4108002155	PNC1	1
sub-4107507507	PNC1	1
sub-4106746357	PNC1	1
sub-4100540491	PNC1	1
sub-4099541746	PNC1	1
sub-4099417558	PNC1	1
sub-4095893651	PNC1	1
sub-4093356685	PNC1	1
sub-4093108110	PNC1	1
sub-4090691856	PNC1	1
sub-4085341874	PNC1	1
sub-3743427092	PNC1	1
sub-3735452556	PNC1	1
sub-3381441522	PNC1	1
sub-3377759088	PNC1	1
sub-3370689672	PNC1	1
sub-3359871584	PNC1	1
sub-3357695482	PNC1	1
sub-3354511550	PNC1	1
sub-3351164964	PNC1	1
sub-3349861642	PNC1	1
sub-3346511370	PNC1	1
sub-3346107281	PNC1	1
sub-3345297865	PNC1	1
sub-3342182273	PNC1	1
sub-3340124957	PNC1	1
sub-3386202055	PNC1	1
sub-3392963865	PNC1	1
sub-3337257001	PNC1	1
sub-3410508529	PNC1	1
sub-3459140306	PNC1	1
sub-3458965699	PNC1	1
sub-3452453842	PNC1	1
sub-3451752350	PNC1	1
sub-3450122487	PNC1	1
sub-3445216767	PNC1	1
sub-3443950251	PNC1	1
sub-3443753647	PNC1	1
sub-3441116881	PNC1	1
sub-3439727076	PNC1	1
sub-3438308617	PNC1	1
sub-3437461935	PNC1	1
sub-3428149887	PNC1	1
sub-3419043004	PNC1	1
sub-3410682651	PNC1	1
sub-3410668296	PNC1	1
sub-3410573615	PNC1	1
sub-3338094212	PNC1	1
sub-3733778000	PNC1	1
sub-3245954075	PNC1	1
sub-3245755395	PNC1	1
sub-3245338991	PNC1	1
sub-3241674953	PNC1	1
sub-3236504015	PNC1	1
sub-3234586495	PNC1	1
sub-3234489701	PNC1	1
sub-3227202635	PNC1	1
sub-3221624404	PNC1	1
sub-3221434093	PNC1	1
sub-3220670955	PNC1	1
sub-3219790231	PNC1	1
sub-3218515872	PNC1	1
sub-3249817543	PNC1	1
sub-3253387239	PNC1	1
sub-3327313154	PNC1	1
sub-3317140614	PNC1	1
sub-3316130924	PNC1	1
sub-3298815936	PNC1	1
sub-3297348664	PNC1	1
sub-3290096905	PNC1	1
sub-3289562482	PNC1	1
sub-3289273628	PNC1	1
sub-3288745244	PNC1	1
sub-3279245901	PNC1	1
sub-3277181789	PNC1	1
sub-3275217080	PNC1	1
sub-3271604994	PNC1	1
sub-3266753211	PNC1	1
sub-3264978932	PNC1	1
sub-3264624310	PNC1	1
sub-3262225790	PNC1	1
sub-3260871738	PNC1	1
sub-3468032341	PNC1	1
sub-3470362520	PNC1	1
sub-3678218578	PNC1	1
sub-3670726676	PNC1	1
sub-3670092995	PNC1	1
sub-3669543341	PNC1	1
sub-3666908232	PNC1	1
sub-3655426254	PNC1	1
sub-3653965527	PNC1	1
sub-3647998632	PNC1	1
sub-3644730316	PNC1	1
sub-3637736036	PNC1	1
sub-3635306093	PNC1	1
sub-3625162682	PNC1	1
sub-3621702873	PNC1	1
sub-3614947229	PNC1	1
sub-3612049856	PNC1	1
sub-3675945478	PNC1	1
sub-3683182920	PNC1	1
sub-3470445476	PNC1	1
sub-3685268115	PNC1	1
sub-3733544876	PNC1	1
sub-3732485344	PNC1	1
sub-3731824395	PNC1	1
sub-3730474103	PNC1	1
sub-3726776317	PNC1	1
sub-3724155829	PNC1	1
sub-3724047858	PNC1	1
sub-3722539437	PNC1	1
sub-3719615756	PNC1	1
sub-3716972371	PNC1	1
sub-3712060241	PNC1	1
sub-3711850368	PNC1	1
sub-3706183788	PNC1	1
sub-3704894948	PNC1	1
sub-3704095570	PNC1	1
sub-3703469018	PNC1	1
sub-3694822252	PNC1	1
sub-3691492943	PNC1	1
sub-3607981599	PNC1	1
sub-3606976091	PNC1	1
sub-3605497536	PNC1	1
sub-3604691191	PNC1	1
sub-3524638841	PNC1	1
sub-3512003246	PNC1	1
sub-3511452762	PNC1	1
sub-3511384247	PNC1	1
sub-3506926170	PNC1	1
sub-3506213723	PNC1	1
sub-3501955380	PNC1	1
sub-3498378981	PNC1	1
sub-3498010347	PNC1	1
sub-3495559578	PNC1	1
sub-3482208722	PNC1	1
sub-3481634232	PNC1	1
sub-3477990078	PNC1	1
sub-3474496151	PNC1	1
sub-3474248854	PNC1	1
sub-3530244209	PNC1	1
sub-3533807592	PNC1	1
sub-3552163094	PNC1	1
sub-3601751755	PNC1	1
sub-3598760125	PNC1	1
sub-3573560794	PNC1	1
sub-3572235922	PNC1	1
sub-3569165538	PNC1	1
sub-3567315418	PNC1	1
sub-3561979823	PNC1	1
sub-3549674509	PNC1	1
sub-3549161979	PNC1	1
sub-3548675539	PNC1	1
sub-3545637731	PNC1	1
sub-3544869608	PNC1	1
sub-3539717209	PNC1	1
sub-3538085126	PNC1	1
sub-3535898260	PNC1	1
sub-3535052608	PNC1	1
sub-2085520575	PNC1	1
sub-2074348568	PNC1	1
sub-708998859	PNC1	1
sub-706517651	PNC1	1
sub-699682516	PNC1	1
sub-699288066	PNC1	1
sub-696727241	PNC1	1
sub-688334597	PNC1	1
sub-680441334	PNC1	1
sub-678139191	PNC1	1
sub-677581716	PNC1	1
sub-676758900	PNC1	1
sub-674306142	PNC1	1
sub-673480448	PNC1	1
sub-662466380	PNC1	1
sub-661770582	PNC1	1
sub-661613686	PNC1	1
sub-657998684	PNC1	1
sub-707016535	PNC1	1
sub-713088600	PNC1	1
sub-714036765	PNC1	1
sub-765502775	PNC1	1
sub-764315034	PNC1	1
sub-762034957	PNC1	1
sub-759622826	PNC1	1
sub-756380264	PNC1	1
sub-754064811	PNC1	1
sub-749926734	PNC1	1
sub-749654008	PNC1	1
sub-746461855	PNC1	1
sub-736568905	PNC1	1
sub-733780371	PNC1	1
sub-731048453	PNC1	1
sub-725744795	PNC1	1
sub-725712542	PNC1	1
sub-718830447	PNC1	1
sub-634597131	PNC1	1
sub-766617571	PNC1	1
sub-574930953	PNC1	1
sub-568769650	PNC1	1
sub-566745642	PNC1	1
sub-550810566	PNC1	1
sub-537502840	PNC1	1
sub-536638696	PNC1	1
sub-530789110	PNC1	1
sub-527463413	PNC1	1
sub-526023406	PNC1	1
sub-524958008	PNC1	1
sub-523278137	PNC1	1
sub-520579518	PNC1	1
sub-517593246	PNC1	1
sub-510706202	PNC1	1
sub-507224785	PNC1	1
sub-500214245	PNC1	1
sub-499092343	PNC1	1
sub-631348709	PNC1	1
sub-579459470	PNC1	1
sub-629271662	PNC1	1
sub-628391776	PNC1	1
sub-628144066	PNC1	1
sub-624155263	PNC1	1
sub-620265516	PNC1	1
sub-619635668	PNC1	1
sub-618085604	PNC1	1
sub-612700286	PNC1	1
sub-610158411	PNC1	1
sub-609583468	PNC1	1
sub-606185341	PNC1	1
sub-597625120	PNC1	1
sub-595113616	PNC1	1
sub-594496588	PNC1	1
sub-584328521	PNC1	1
sub-579934409	PNC1	1
sub-765941980	PNC1	1
sub-768254884	PNC1	1
sub-969649154	PNC1	1
sub-964422005	PNC1	1
sub-962036104	PNC1	1
sub-956032422	PNC1	1
sub-952845911	PNC1	1
sub-951581315	PNC1	1
sub-950661655	PNC1	1
sub-947782339	PNC1	1
sub-943724490	PNC1	1
sub-924815264	PNC1	1
sub-924632425	PNC1	1
sub-920823026	PNC1	1
sub-919679140	PNC1	1
sub-915920148	PNC1	1
sub-915599319	PNC1	1
sub-911677944	PNC1	1
sub-909152050	PNC1	1
sub-908607262	PNC1	1
sub-965145125	PNC1	1
sub-970890500	PNC1	1
sub-905292781	PNC1	1
sub-972336786	PNC1	1
sub-1011497669	PNC1	1
sub-1007995238	PNC1	1
sub-1006151876	PNC1	1
sub-1001970838	PNC1	1
sub-1000393599	PNC1	1
sub-997818717	PNC1	1
sub-986035435	PNC1	1
sub-985910486	PNC1	1
sub-983504031	PNC1	1
sub-982522394	PNC1	1
sub-981492397	PNC1	1
sub-978955855	PNC1	1
sub-978316517	PNC1	1
sub-975856179	PNC1	1
sub-974108074	PNC1	1
sub-906347615	PNC1	1
sub-903529086	PNC1	1
sub-835121147	PNC1	1
sub-834809108	PNC1	1
sub-831211165	PNC1	1
sub-831081379	PNC1	1
sub-826824711	PNC1	1
sub-826730657	PNC1	1
sub-823277717	PNC1	1
sub-818654763	PNC1	1
sub-813520934	PNC1	1
sub-809074299	PNC1	1
sub-808687263	PNC1	1
sub-808262395	PNC1	1
sub-803514179	PNC1	1
sub-794058926	PNC1	1
sub-793702653	PNC1	1
sub-782651188	PNC1	1
sub-782547571	PNC1	1
sub-779151395	PNC1	1
sub-835001493	PNC1	1
sub-845422206	PNC1	1
sub-902534154	PNC1	1
sub-850131294	PNC1	1
sub-898340201	PNC1	1
sub-894864165	PNC1	1
sub-894197507	PNC1	1
sub-893070403	PNC1	1
sub-890147203	PNC1	1
sub-881641391	PNC1	1
sub-880296671	PNC1	1
sub-868703738	PNC1	1
sub-867458668	PNC1	1
sub-865678636	PNC1	1
sub-865069950	PNC1	1
sub-863570233	PNC1	1
sub-861649027	PNC1	1
sub-860920010	PNC1	1
sub-860165209	PNC1	1
sub-856706691	PNC1	1
sub-496203414	PNC1	1
sub-2070724014	PNC1	1
sub-233205461	PNC1	1
sub-228519096	PNC1	1
sub-225017631	PNC1	1
sub-221853583	PNC1	1
sub-211169351	PNC1	1
sub-210534092	PNC1	1
sub-200066829	PNC1	1
sub-199809850	PNC1	1
sub-199547104	PNC1	1
sub-194293030	PNC1	1
sub-192413932	PNC1	1
sub-192271174	PNC1	1
sub-192039987	PNC1	1
sub-190100766	PNC1	1
sub-182017409	PNC1	1
sub-177928631	PNC1	1
sub-232853819	PNC1	1
sub-233932345	PNC1	1
sub-162526644	PNC1	1
sub-234528430	PNC1	1
sub-287967180	PNC1	1
sub-281446151	PNC1	1
sub-278814796	PNC1	1
sub-277985884	PNC1	1
sub-277233792	PNC1	1
sub-276761217	PNC1	1
sub-273547252	PNC1	1
sub-272785799	PNC1	1
sub-265721632	PNC1	1
sub-263354790	PNC1	1
sub-261887422	PNC1	1
sub-255246595	PNC1	1
sub-254383703	PNC1	1
sub-253771324	PNC1	1
sub-248585929	PNC1	1
sub-248138276	PNC1	1
sub-235478560	PNC1	1
sub-163259093	PNC1	1
sub-158779019	PNC1	1
sub-292969238	PNC1	1
sub-70214854	PNC1	1
sub-60021964	PNC1	1
sub-55710183	PNC1	1
sub-52835891	PNC1	1
sub-52306425	PNC1	1
sub-51217255	PNC1	1
sub-49408975	PNC1	1
sub-43606631	PNC1	1
sub-37835493	PNC1	1
sub-37329051	PNC1	1
sub-36895554	PNC1	1
sub-32938469	PNC1	1
sub-31361606	PNC1	1
sub-27876862	PNC1	1
sub-25811472	PNC1	1
sub-25354225	PNC1	1
sub-16684978	PNC1	1
sub-11574123	PNC1	1
sub-11407866	PNC1	1
sub-65198031	PNC1	1
sub-71851847	PNC1	1
sub-138434806	PNC1	1
sub-130118047	PNC1	1
sub-121697273	PNC1	1
sub-119126177	PNC1	1
sub-115784129	PNC1	1
sub-113335479	PNC1	1
sub-108828000	PNC1	1
sub-107578676	PNC1	1
sub-103652366	PNC1	1
sub-97005004	PNC1	1
sub-93800202	PNC1	1
sub-86226939	PNC1	1
sub-84407714	PNC1	1
sub-82699044	PNC1	1
sub-80982198	PNC1	1
sub-78982423	PNC1	1
sub-77390767	PNC1	1
sub-292946269	PNC1	1
sub-438637277	PNC1	1
sub-432187454	PNC1	1
sub-429608771	PNC1	1
sub-420900014	PNC1	1
sub-419535935	PNC1	1
sub-417075525	PNC1	1
sub-415148142	PNC1	1
sub-413107749	PNC1	1
sub-409133707	PNC1	1
sub-408967257	PNC1	1
sub-408837402	PNC1	1
sub-402577805	PNC1	1
sub-402523989	PNC1	1
sub-392818846	PNC1	1
sub-447184381	PNC1	1
sub-488302404	PNC1	1
sub-486404664	PNC1	1
sub-486306438	PNC1	1
sub-485017822	PNC1	1
sub-482294424	PNC1	1
sub-481928384	PNC1	1
sub-476252579	PNC1	1
sub-471903637	PNC1	1
sub-471230479	PNC1	1
sub-467305309	PNC1	1
sub-465465726	PNC1	1
sub-460925240	PNC1	1
sub-451261789	PNC1	1
sub-447775004	PNC1	1
sub-396724706	PNC1	1
sub-389182564	PNC1	1
sub-299894413	PNC1	1
sub-348742929	PNC1	1
sub-344766746	PNC1	1
sub-342333582	PNC1	1
sub-340803193	PNC1	1
sub-336426329	PNC1	1
sub-335104664	PNC1	1
sub-335003211	PNC1	1
sub-334468298	PNC1	1
sub-334290435	PNC1	1
sub-324718088	PNC1	1
sub-322458406	PNC1	1
sub-320127697	PNC1	1
sub-316324995	PNC1	1
sub-310631091	PNC1	1
sub-309129555	PNC1	1
sub-307804547	PNC1	1
sub-307169010	PNC1	1
sub-306816217	PNC1	1
sub-349934174	PNC1	1
sub-388650152	PNC1	1
sub-351109165	PNC1	1
sub-385564988	PNC1	1
sub-383103459	PNC1	1
sub-379170502	PNC1	1
sub-377178190	PNC1	1
sub-375686109	PNC1	1
sub-375475352	PNC1	1
sub-375434957	PNC1	1
sub-373574366	PNC1	1
sub-372100986	PNC1	1
sub-370053661	PNC1	1
sub-363441871	PNC1	1
sub-362293270	PNC1	1
sub-361728233	PNC1	1
sub-361460013	PNC1	1
sub-360459346	PNC1	1
sub-360427065	PNC1	1
sub-360338543	PNC1	1
sub-355612286	PNC1	1
sub-352505908	PNC1	1
sub-1017092387	PNC1	1
sub-1761473096	PNC1	1
sub-1752698697	PNC1	1
sub-1748232481	PNC1	1
sub-1744430207	PNC1	1
sub-1743802575	PNC1	1
sub-1742732745	PNC1	1
sub-1735338986	PNC1	1
sub-1730541924	PNC1	1
sub-1730231179	PNC1	1
sub-1724567179	PNC1	1
sub-1711930631	PNC1	1
sub-1710493410	PNC1	1
sub-1708583305	PNC1	1
sub-1705895007	PNC1	1
sub-1697816442	PNC1	1
sub-1697787695	PNC1	1
sub-1696518862	PNC1	1
sub-1753282419	PNC1	1
sub-1761492502	PNC1	1
sub-1762027912	PNC1	1
sub-1799875502	PNC1	1
sub-1795409854	PNC1	1
sub-1794346030	PNC1	1
sub-1790488894	PNC1	1
sub-1789695979	PNC1	1
sub-1786969075	PNC1	1
sub-1786222403	PNC1	1
sub-1785444398	PNC1	1
sub-1782265789	PNC1	1
sub-1781775187	PNC1	1
sub-1781205887	PNC1	1
sub-1778227059	PNC1	1
sub-1773584299	PNC1	1
sub-1770415263	PNC1	1
sub-1767985023	PNC1	1
sub-1764158413	PNC1	1
sub-1762102677	PNC1	1
sub-1687224870	PNC1	1
sub-1804310687	PNC1	1
sub-1630775946	PNC1	1
sub-1620557808	PNC1	1
sub-1616242378	PNC1	1
sub-1615516059	PNC1	1
sub-1614363829	PNC1	1
sub-1612290284	PNC1	1
sub-1607889954	PNC1	1
sub-1607063270	PNC1	1
sub-1605617010	PNC1	1
sub-1604268733	PNC1	1
sub-1604003015	PNC1	1
sub-1602583606	PNC1	1
sub-1594198178	PNC1	1
sub-1593612444	PNC1	1
sub-1592786106	PNC1	1
sub-1590131354	PNC1	1
sub-1585331466	PNC1	1
sub-1584150953	PNC1	1
sub-1580563603	PNC1	1
sub-1621617031	PNC1	1
sub-1630871538	PNC1	1
sub-1679688116	PNC1	1
sub-1678076849	PNC1	1
sub-1673549883	PNC1	1
sub-1660839245	PNC1	1
sub-1656931768	PNC1	1
sub-1654508502	PNC1	1
sub-1653206368	PNC1	1
sub-1649501759	PNC1	1
sub-1648798153	PNC1	1
sub-1643083161	PNC1	1
sub-1638715823	PNC1	1
sub-1638126951	PNC1	1
sub-1637723952	PNC1	1
sub-1636587618	PNC1	1
sub-1636295669	PNC1	1
sub-1804076739	PNC1	1
sub-1023701836	PNC1	1
sub-1998578790	PNC1	1
sub-1996891106	PNC1	1
sub-1992060521	PNC1	1
sub-1991951207	PNC1	1
sub-1991567562	PNC1	1
sub-1989985299	PNC1	1
sub-1977306864	PNC1	1
sub-1965701522	PNC1	1
sub-1963601913	PNC1	1
sub-1960268000	PNC1	1
sub-1944147637	PNC1	1
sub-1942988748	PNC1	1
sub-1942822174	PNC1	1
sub-1939119029	PNC1	1
sub-1934623281	PNC1	1
sub-1930702369	PNC1	1
sub-1924569075	PNC1	1
sub-1924149526	PNC1	1
sub-1924109233	PNC1	1
sub-1922557027	PNC1	1
sub-1997401992	PNC1	1
sub-2000585278	PNC1	1
sub-1915807892	PNC1	1
sub-2070099435	PNC1	1
sub-2066354189	PNC1	1
sub-2060298621	PNC1	1
sub-2058693392	PNC1	1
sub-2057058534	PNC1	1
sub-2047595784	PNC1	1
sub-2047559103	PNC1	1
sub-2041229468	PNC1	1
sub-2033463791	PNC1	1
sub-2026754591	PNC1	1
sub-2023285198	PNC1	1
sub-2017765808	PNC1	1
sub-2002122030	PNC1	1
sub-1915723430	PNC1	1
sub-1814037649	PNC1	1
sub-1859900144	PNC1	1
sub-1854364375	PNC1	1
sub-1852377689	PNC1	1
sub-1852239521	PNC1	1
sub-1841154314	PNC1	1
sub-1838464457	PNC1	1
sub-1833416906	PNC1	1
sub-1830789740	PNC1	1
sub-1829488364	PNC1	1
sub-1829191843	PNC1	1
sub-1828951258	PNC1	1
sub-1827965364	PNC1	1
sub-1826680116	PNC1	1
sub-1822850038	PNC1	1
sub-1819473619	PNC1	1
sub-1819013777	PNC1	1
sub-1818459775	PNC1	1
sub-1858784998	PNC1	1
sub-1860819350	PNC1	1
sub-1910420386	PNC1	1
sub-1860870575	PNC1	1
sub-1908959165	PNC1	1
sub-1908390739	PNC1	1
sub-1905979097	PNC1	1
sub-1904270196	PNC1	1
sub-1896354997	PNC1	1
sub-1892704317	PNC1	1
sub-1890822437	PNC1	1
sub-1887390452	PNC1	1
sub-1887252222	PNC1	1
sub-1877783147	PNC1	1
sub-1876155559	PNC1	1
sub-1873729948	PNC1	1
sub-1870893305	PNC1	1
sub-1861767482	PNC1	1
sub-1861299663	PNC1	1
sub-1579351358	PNC1	1
sub-1207361199	PNC1	1
sub-1201047966	PNC1	1
sub-1200684014	PNC1	1
sub-1198356813	PNC1	1
sub-1196527465	PNC1	1
sub-1185574887	PNC1	1
sub-1184389633	PNC1	1
sub-1177503761	PNC1	1
sub-1172262944	PNC1	1
sub-1170788175	PNC1	1
sub-1168021938	PNC1	1
sub-1164794273	PNC1	1
sub-1162141764	PNC1	1
sub-1161373229	PNC1	1
sub-1161329133	PNC1	1
sub-1204359507	PNC1	1
sub-1214132906	PNC1	1
sub-1152449741	PNC1	1
sub-1299713973	PNC1	1
sub-1299596535	PNC1	1
sub-1293529777	PNC1	1
sub-1280157702	PNC1	1
sub-1279886614	PNC1	1
sub-1254730664	PNC1	1
sub-1250648840	PNC1	1
sub-1240942354	PNC1	1
sub-1238756309	PNC1	1
sub-1238240598	PNC1	1
sub-1236117854	PNC1	1
sub-1222568744	PNC1	1
sub-1222330281	PNC1	1
sub-1221640483	PNC1	1
sub-1220374725	PNC1	1
sub-1217141098	PNC1	1
sub-1150591062	PNC1	1
sub-1569761975	PNC1	1
sub-1084860562	PNC1	1
sub-1081730904	PNC1	1
sub-1081366850	PNC1	1
sub-1076565274	PNC1	1
sub-1070737504	PNC1	1
sub-1068261111	PNC1	1
sub-1060532313	PNC1	1
sub-1050116930	PNC1	1
sub-1048162151	PNC1	1
sub-1046399178	PNC1	1
sub-1046353426	PNC1	1
sub-1037644062	PNC1	1
sub-1030193285	PNC1	1
sub-1027389114	PNC1	1
sub-1025031408	PNC1	1
sub-1088695522	PNC1	1
sub-1150278162	PNC1	1
sub-1091857727	PNC1	1
sub-1145936325	PNC1	1
sub-1139941451	PNC1	1
sub-1137996270	PNC1	1
sub-1125207511	PNC1	1
sub-1123556411	PNC1	1
sub-1120521402	PNC1	1
sub-1120459625	PNC1	1
sub-1114035056	PNC1	1
sub-1113295648	PNC1	1
sub-1111014310	PNC1	1
sub-1105526680	PNC1	1
sub-1101490424	PNC1	1
sub-1097398405	PNC1	1
sub-1094939473	PNC1	1
sub-1304389731	PNC1	1
sub-1506379233	PNC1	1
sub-1498873540	PNC1	1
sub-1496827612	PNC1	1
sub-1494969836	PNC1	1
sub-1492693407	PNC1	1
sub-1489422464	PNC1	1
sub-1485727346	PNC1	1
sub-1485100276	PNC1	1
sub-1484543503	PNC1	1
sub-1483500237	PNC1	1
sub-1481550494	PNC1	1
sub-1479578650	PNC1	1
sub-1477683629	PNC1	1
sub-1476023122	PNC1	1
sub-1472207263	PNC1	1
sub-1469221931	PNC1	1
sub-1467713509	PNC1	1
sub-1506723543	PNC1	1
sub-1307181116	PNC1	1
sub-1569318720	PNC1	1
sub-1566869901	PNC1	1
sub-1564801354	PNC1	1
sub-1560828340	PNC1	1
sub-1560233178	PNC1	1
sub-1547584703	PNC1	1
sub-1547173705	PNC1	1
sub-1545837513	PNC1	1
sub-1536441148	PNC1	1
sub-1533767893	PNC1	1
sub-1526154632	PNC1	1
sub-1525589082	PNC1	1
sub-1521763392	PNC1	1
sub-1516788178	PNC1	1
sub-1513930399	PNC1	1
sub-1513736265	PNC1	1
sub-1512563087	PNC1	1
sub-1512440794	PNC1	1
sub-1466472141	PNC1	1
sub-1459501611	PNC1	1
sub-1457648056	PNC1	1
sub-1384982728	PNC1	1
sub-1381671196	PNC1	1
sub-1380078917	PNC1	1
sub-1378634377	PNC1	1
sub-1351409340	PNC1	1
sub-1348459455	PNC1	1
sub-1344101127	PNC1	1
sub-1342685465	PNC1	1
sub-1337936015	PNC1	1
sub-1332795634	PNC1	1
sub-1313957126	PNC1	1
sub-1310346718	PNC1	1
sub-1310206420	PNC1	1
sub-1308201745	PNC1	1
sub-1386561348	PNC1	1
sub-1391684772	PNC1	1
sub-1440643572	PNC1	1
sub-1453143940	PNC1	1
sub-1453109530	PNC1	1
sub-1452555764	PNC1	1
sub-1448457386	PNC1	1
sub-1448081953	PNC1	1
sub-1447464089	PNC1	1
sub-1446259968	PNC1	1
sub-1440768299	PNC1	1
sub-1394077291	PNC1	1
sub-1437821247	PNC1	1
sub-1433666289	PNC1	1
sub-1417920839	PNC1	1
sub-1413282375	PNC1	1
sub-1412450749	PNC1	1
sub-1403873511	PNC1	1
sub-1402618672	PNC1	1
sub-1400509715	PNC1	1
sub-4292903812	PNC1	1
sub-2795844072	PNC1	2
sub-2733440164	PNC1	2
sub-3131141015	PNC1	2
sub-3093541482	PNC1	2
sub-3091738725	PNC1	2
sub-2982184070	PNC1	2
sub-2991801804	PNC1	2
sub-2658232795	PNC1	2
sub-2240499373	PNC1	2
sub-2231031108	PNC1	2
sub-2100052286	PNC1	2
sub-2097242394	PNC1	2
sub-2543780112	PNC1	2
sub-2490635263	PNC1	2
sub-2470516380	PNC1	2
sub-2465300344	PNC1	2
sub-2625488221	PNC1	2
sub-2355359789	PNC1	2
sub-2338019591	PNC1	2
sub-2435041096	PNC1	2
sub-2423596559	PNC1	2
sub-3212763876	PNC1	2
sub-3891810238	PNC1	2
sub-3882431387	PNC1	2
sub-3978744570	PNC1	2
sub-3950621480	PNC1	2
sub-3917203499	PNC1	2
sub-3917125611	PNC1	2
sub-3758103185	PNC1	2
sub-3836020010	PNC1	2
sub-3807880204	PNC1	2
sub-4231164226	PNC1	2
sub-4099736023	PNC1	2
sub-3373021317	PNC1	2
sub-3447842173	PNC1	2
sub-3250922962	PNC1	2
sub-3225665554	PNC1	2
sub-3216964316	PNC1	2
sub-3255836650	PNC1	2
sub-3620213387	PNC1	2
sub-3608113928	PNC1	2
sub-3533959599	PNC1	2
sub-646981992	PNC1	2
sub-754671892	PNC1	2
sub-940718928	PNC1	2
sub-817266153	PNC1	2
sub-787911250	PNC1	2
sub-851427152	PNC1	2
sub-195168692	PNC1	2
sub-194324018	PNC1	2
sub-250211156	PNC1	2
sub-401879401	PNC1	2
sub-308228517	PNC1	2
sub-348711479	PNC1	2
sub-1738235220	PNC1	2
sub-1794800030	PNC1	2
sub-1786758517	PNC1	2
sub-1586254402	PNC1	2
sub-1654523276	PNC1	2
sub-1643725238	PNC1	2
sub-1838048191	PNC1	2
sub-1836756700	PNC1	2
sub-1901910719	PNC1	2
sub-1885577882	PNC1	2
sub-1871767977	PNC1	2
sub-1296243384	PNC1	2
sub-1228891697	PNC1	2
sub-1057423710	PNC1	2
sub-1303893979	PNC1	2
sub-1336976954	PNC1	2
sub-2840008346	PNC1	3
sub-2897082725	PNC1	3
sub-2884386695	PNC1	3
sub-2688141773	PNC1	3
sub-2721211800	PNC1	3
sub-3062402909	PNC1	3
sub-2976850765	PNC1	3
sub-3043294809	PNC1	3
sub-2292204095	PNC1	3
sub-2110496117	PNC1	3
sub-2200670875	PNC1	3
sub-2422503990	PNC1	3
sub-3906575236	PNC1	3
sub-3870702454	PNC1	3
sub-3931419723	PNC1	3
sub-3920704580	PNC1	3
sub-4196502261	PNC1	3
sub-4242587695	PNC1	3
sub-4040716945	PNC1	3
sub-4080403633	PNC1	3
sub-4122649464	PNC1	3
sub-3696718394	PNC1	3
sub-3497670658	PNC1	3
sub-669437295	PNC1	3
sub-636218109	PNC1	3
sub-716537879	PNC1	3
sub-533823633	PNC1	3
sub-624204289	PNC1	3
sub-987544292	PNC1	3
sub-176129790	PNC1	3
sub-490845995	PNC1	3
sub-433029449	PNC1	3
sub-1735315447	PNC1	3
sub-1686389288	PNC1	3
sub-1592697722	PNC1	3
sub-1645871327	PNC1	3
sub-1190308761	PNC1	3
sub-1157595916	PNC1	3
sub-1248515966	PNC1	3
sub-1084225445	PNC1	3
sub-1134044888	PNC1	3
sub-1120275692	PNC1	3
sub-1510691965	PNC1	3
sub-2672167232	PNC1	4
sub-3138342343	PNC1	4
sub-3140512536	PNC1	4
sub-3073794839	PNC1	4
sub-2944925114	PNC1	4
sub-2249226316	PNC1	4
sub-2179545776	PNC1	4
sub-2361299150	PNC1	4
sub-2454545162	PNC1	4
sub-4184549693	PNC1	4
sub-3439662539	PNC1	4
sub-3482761158	PNC1	4
sub-533698126	PNC1	4
sub-495793681	PNC1	4
sub-906771173	PNC1	4
sub-978838797	PNC1	4
sub-858211894	PNC1	4
sub-219325366	PNC1	4
sub-62582335	PNC1	4
sub-487664430	PNC1	4
sub-374130224	PNC1	4
sub-1012530688	PNC1	4
sub-1651940244	PNC1	4
sub-1649551035	PNC1	4
sub-1929155048	PNC1	4
sub-2003542642	PNC1	4
sub-1471046861	PNC1	4
sub-1467419170	PNC1	4
sub-1511417686	PNC1	4
sub-1410948099	PNC1	4
sub-2818302209	PNC1	5
sub-3059148008	PNC1	5
sub-2249335715	PNC1	5
sub-2647862856	PNC1	5
sub-4232585168	PNC1	5
sub-4033561173	PNC1	5
sub-3463353736	PNC1	5
sub-3239156026	PNC1	5
sub-3234328642	PNC1	5
sub-3615907583	PNC1	5
sub-3531047767	PNC1	5
sub-619623685	PNC1	5
sub-583203611	PNC1	5
sub-941151156	PNC1	5
sub-812909443	PNC1	5
sub-100527940	PNC1	5
sub-410808047	PNC1	5
sub-396928608	PNC1	5
sub-367320913	PNC1	5
sub-1671345251	PNC1	5
sub-2038321583	PNC1	5
sub-2022868892	PNC1	5
sub-1216701855	PNC1	5
sub-1235977088	PNC1	5
sub-1039797417	PNC1	5
sub-1457842729	PNC1	5
sub-1446589628	PNC1	5
sub-3103368139	PNC1	6
sub-2216595430	PNC1	6
sub-2441231201	PNC1	6
sub-3925705705	PNC1	6
sub-4066124203	PNC1	6
sub-3260960488	PNC1	6
sub-3520758666	PNC1	6
sub-255089519	PNC1	6
sub-134279804	PNC1	6
sub-398131152	PNC1	6
sub-443900734	PNC1	6
sub-458296344	PNC1	6
sub-300988508	PNC1	6
sub-1682850665	PNC1	6
sub-1867827374	PNC1	6
sub-1060668554	PNC1	6
sub-1095340536	PNC1	6
sub-1512248949	PNC1	6
sub-2718695342	PNC1	7
sub-2271737742	PNC1	7
sub-2139026534	PNC1	7
sub-2117857991	PNC1	7
sub-2180081033	PNC1	7
sub-3516454823	PNC1	7
sub-661364701	PNC1	7
sub-734794291	PNC1	7
sub-585579170	PNC1	7
sub-802748205	PNC1	7
sub-864032752	PNC1	7
sub-296947353	PNC1	7
sub-482239832	PNC1	7
sub-1020132225	PNC1	7
sub-2001714085	PNC1	7
sub-1901159589	PNC1	7
sub-1346910582	PNC1	7
sub-2726043986	PNC1	8
sub-3831608525	PNC1	8
sub-3392035756	PNC1	8
sub-3620165734	PNC1	8
sub-3565014343	PNC1	8
sub-993394555	PNC1	8
sub-872953625	PNC1	8
sub-443652258	PNC1	8
sub-443632695	PNC1	8
sub-1342487188	PNC1	8
sub-2664902924	PNC1	9
sub-2932582600	PNC1	9
sub-2622601913	PNC1	9
sub-3867430894	PNC1	9
sub-3343129791	PNC1	9
sub-3231527178	PNC1	9
sub-3467479455	PNC1	9
sub-771616981	PNC1	9
sub-189913356	PNC1	9
sub-1531348005	PNC1	9
sub-3892575145	PNC1	10
sub-198051119	PNC1	10
sub-131655018	PNC1	10
sub-448304956	PNC1	10
sub-1823231434	PNC1	10
sub-1065666069	PNC1	10
sub-1039936647	PNC1	10
sub-2824066679	PNC1	11
sub-2404916865	PNC1	11
sub-3770031954	PNC1	11
sub-3340851327	PNC1	11
sub-646773252	PNC1	11
sub-2051099070	PNC1	11
sub-2723385487	PNC1	12
sub-2347753317	PNC1	12
sub-3371160733	PNC1	12
sub-571955453	PNC1	12
sub-1157233457	PNC1	12
sub-1502224855	PNC1	12
sub-2791617373	PNC1	13
sub-3293621097	PNC1	13
sub-3671045126	PNC1	13
sub-562992781	PNC1	13
sub-1968175551	PNC1	13
sub-3090132303	PNC1	14
sub-3445089839	PNC1	14
sub-154667058	PNC1	14
sub-2048917421	PNC1	14
sub-2680509132	PNC1	15
sub-2626581416	PNC1	15
sub-666666729	PNC1	15
sub-1779232530	PNC1	15
sub-2486269820	PNC1	16
sub-4205323727	PNC1	16
sub-3492490140	PNC1	16
sub-1044438549	PNC1	16
sub-3762475569	PNC1	17
sub-3214822644	PNC1	17
sub-698185794	PNC1	17
sub-2037552598	PNC1	17
sub-4083828352	PNC1	18
sub-29811890	PNC1	18
sub-105914514	PNC1	18
sub-1133357643	PNC1	18
sub-2918766267	PNC1	19
sub-443334800	PNC1	19
sub-1197045954	PNC1	19
sub-1161831083	PNC1	20
sub-1365145510	PNC1	20
sub-3321849919	PNC1	20
sub-2933490015	PNC1	21
sub-876444031	PNC1	21
sub-3362293049	PNC1	22
sub-3539567950	PNC1	22
sub-2167615125	PNC1	23
sub-3661330789	PNC1	23
sub-624076698	PNC1	24
sub-283366029	PNC1	24
sub-4268231041	PNC1	25
sub-3235320003	PNC1	25
sub-2112189288	PNC1	26
sub-1779531630	PNC1	26
sub-272468530	PNC1	27
sub-462702505	PNC1	27
sub-470135601	PNC1	28
sub-1110356321	PNC1	28
sub-3123810007	PNC1	29
sub-2333670705	PNC1	29
sub-2788824854	PNC1	30
sub-1043634177	PNC1	30
sub-2871739930	PNC1	31
sub-3945053428	PNC1	31
sub-3972288841	PNC1	32
sub-2485879167	PNC1	33
sub-2625914260	PNC1	34
sub-2462036439	PNC1	35
sub-2457761447	PNC1	36
sub-2412716526	PNC1	37
sub-2408914693	PNC1	38
sub-3874353588	PNC1	39
sub-3957619959	PNC1	40
sub-2544376434	PNC1	41
sub-2877714252	PNC1	42
sub-3818082974	PNC1	43
sub-3814863545	PNC1	44
sub-4190603704	PNC1	45
sub-2776193382	PNC1	46
sub-4172833860	PNC1	47
sub-4290234295	PNC1	48
sub-2822781649	PNC1	49
sub-2675724304	PNC1	50
sub-3176046588	PNC1	51
sub-3150163478	PNC1	52
sub-2175676858	PNC1	53
sub-2939479952	PNC1	54
sub-2935256495	PNC1	55
sub-2933854864	PNC1	56
sub-3176914833	PNC1	57
sub-2994983988	PNC1	58
sub-2263443077	PNC1	59
sub-3185151244	PNC1	60
sub-2254317902	PNC1	61
sub-2319274290	PNC1	62
sub-2286509730	PNC1	63
sub-2207352563	PNC1	64
sub-2134697000	PNC1	65
sub-3207921706	PNC1	66
sub-3076915122	PNC1	67
sub-2161418201	PNC1	68
sub-2165388202	PNC1	69
sub-2200266312	PNC1	70
sub-2180688285	PNC1	71
sub-3092187032	PNC1	72
sub-4067048825	PNC1	73
sub-2450905343	PNC1	74
sub-4113794425	PNC1	75
sub-1169616649	PNC1	76
sub-1687315516	PNC1	77
sub-1613166374	PNC1	78
sub-1631350938	PNC1	79
sub-1654119012	PNC1	80
sub-1812622069	PNC1	81
sub-2017344284	PNC1	82
sub-2010454025	PNC1	83
sub-1919055552	PNC1	84
sub-1857834970	PNC1	85
sub-1832999514	PNC1	86
sub-1904603550	PNC1	87
sub-1572161461	PNC1	88
sub-1570413707	PNC1	89
sub-1204013299	PNC1	90
sub-1163553824	PNC1	91
sub-1736791488	PNC1	92
sub-1228855311	PNC1	93
sub-1156073272	PNC1	94
sub-1137076695	PNC1	95
sub-1103118018	PNC1	96
sub-1303822344	PNC1	97
sub-1497934968	PNC1	98
sub-1547321683	PNC1	99
sub-1531930180	PNC1	100
sub-1382465428	PNC1	101
sub-1357417369	PNC1	102
sub-1340072536	PNC1	103
sub-1334116930	PNC1	104
sub-1393778620	PNC1	105
sub-1438348583	PNC1	106
sub-1695950181	PNC1	107
sub-326891280	PNC1	108
sub-3743186010	PNC1	109
sub-747098283	PNC1	110
sub-3374628517	PNC1	111
sub-3373396339	PNC1	112
sub-3332328549	PNC1	113
sub-3247943782	PNC1	114
sub-3236644272	PNC1	115
sub-3323308438	PNC1	116
sub-3319985890	PNC1	117
sub-3675176980	PNC1	118
sub-3726299659	PNC1	119
sub-3692156343	PNC1	120
sub-3486713588	PNC1	121
sub-3566300931	PNC1	122
sub-8454119	PNC1	123
sub-681935372	PNC1	124
sub-746172812	PNC1	125
sub-337120853	PNC1	126
sub-741738961	PNC1	127
sub-500081009	PNC1	128
sub-498628252	PNC1	129
sub-578652819	PNC1	130
sub-926616751	PNC1	131
sub-1000881804	PNC1	132
sub-984757368	PNC1	133
sub-977404127	PNC1	134
sub-494764211	PNC1	135
sub-56162563	PNC1	136
sub-74920331	PNC1	137
sub-440314957	PNC1	138
sub-405373926	PNC1	139
sub-473767958	PNC1	140
sub-3376877661	PNC1	141
